# Influence of genetic variants on gene expression in human pancreatic islets – implications for type 2 diabetes

**DOI:** 10.1101/655670

**Authors:** Ana Viñuela, Arushi Varshney, Martijn van de Bunt, Rashmi B. Prasad, Olof Asplund, Amanda Bennett, Michael Boehnke, Andrew Brown, Michael R. Erdos, João Fadista, Ola Hansson, Gad Hatem, Cédric Howald, Apoorva K. Iyengar, Paul Johnson, Ulrika Krus, Patrick E. MacDonald, Anubha Mahajan, Jocelyn E. Manning Fox, Narisu Narisu, Vibe Nylander, Peter Orchard, Nikolay Oskolkov, Nikolaos I. Panousis, Anthony Payne, Michael L. Stitzel, Swarooparani Vadlamudi, Ryan Welch, Francis S. Collins, Karen L. Mohlke, Anna L. Gloyn, Laura J. Scott, Emmanouil T. Dermitzakis, Leif Groop, Stephen C.J. Parker, Mark I. McCarthy

## Abstract

Most signals detected by genome-wide association studies map to non-coding sequence and their tissue-specific effects influence transcriptional regulation. However, many key tissues and cell-types required for appropriate functional inference are absent from large-scale resources such as ENCODE and GTEx. We explored the relationship between genetic variants influencing predisposition to type 2 diabetes (T2D) and related glycemic traits, and human pancreatic islet transcription using RNA-Seq and genotyping data from 420 islet donors. We find: (a) eQTLs have a variable replication rate across the 44 GTEx tissues (<73%), indicating that our study captured islet-specific *cis*-eQTL signals; (b) islet eQTL signals show marked overlap with islet epigenome annotation, though eQTL effect size is reduced in the stretch enhancers most strongly implicated in GWAS signal location; (c) selective enrichment of islet eQTL overlap with the subset of T2D variants implicated in islet dysfunction; and (d) colocalization between islet eQTLs and variants influencing T2D or related glycemic traits, delivering candidate effector transcripts at 23 loci, including *DGKB* and *TCF7L2*. Our findings illustrate the advantages of performing functional and regulatory studies in tissues of greatest disease-relevance while expanding our mechanistic insights into complex traits association loci activity with an expanded list of putative transcripts implicated in T2D development.
