## Supplemental table 10 for "Influence of genetic variants on gene expression in human pancreatic islets – implications for type 2 diabetes"

### Sheet: Info
Islet eQTL enrichment in Islet chromatin states. (Input included: 1% FDR eQTL SNPs, filtered for MAF >= 0.2, LD pruned to retain SNPs with LD r2 <0.8) See Methods (sections 'Filtering eQTL SNPs for epigenomic analyses' and 'Enrichment of genetic variants in genomic features')for more information. Enrichment was run using GREGOR tool which reports one-sided P values for enrichment.

### Sheet: Sheet1
cell	chromatinState	overlap	expected_overlap	pval	fold_enrichment
Islets	1 Active TSS	646	168.429	5.51627e-206	3.83545
Islets	10 Active enhancer 2	646	373.788	6.36051e-45	1.72825
Islets	11 Weak enhancer	107	55.4554	1.32109e-10	1.92948
Islets	14 Bivalent poised TSS	8	8.94359	0.670993	0.894496
Islets	16 Repressed polycomb	42	64.0689	0.998787	0.655544
Islets	17 Weak repressed polycomb	567	980.563	1	0.578239
Islets	18 Quiescent low signal	814	1378.78	1	0.590375
Islets	2 Weak TSS	220	91.0064	3.5609e-34	2.41741
Islets	3 Flanking TSS	31	9.69544	2.62495e-08	3.19738
Islets	5 Strong transcription	533	226.63	3.4569e-82	2.35185
Islets	6 Weak transcription	2212	1508.92	7.21114e-124	1.46595
Islets	8 Genic enhancer	19	8.65954	0.00135401	2.19411
Islets	9 Active enhancer 1	29	14.5583	0.000483652	1.99199
Islets	stretch enhancer	279	178.234	2.76187e-13	1.56536
