## Supplemental table 11 for "Influence of genetic variants on gene expression in human pancreatic islets – implications for type 2 diabetes"

### Sheet: info
For each TF motif, union of footprints using ATAC-seq in two islet samples were used for enrichment using GREGOR.
1% FDR significance threshold was used for each eQTL effect size bin

### Sheet: Sheet1
cell	footprint	tf	overlap_highBeta	expected_overlap_highBeta	pval_highBeta	qval_highBeta	enrichment_highBeta	overlap_lowBeta	expected_overlap_lowBeta	pval_lowBeta	qval_lowBeta	enrichment_lowBeta	significance
Islet-union	AHR__ARNT_2	AHR::ARNT	19	9.44993	0.003471	0.0335945	2.0106	21	7.56002	3.18949e-05	0.000720299	2.77777	Low Beta Significant
Islet-union	AHR_1	AhR	28	11.111	9.61973e-06	0.000217247	2.52003	25	8.97654	5.34313e-06	0.000229561	2.78504	Both Significant
Islet-union	AHR_2	AhR	12	4.67178	0.00278929	0.0282378	2.56861	11	3.26976	0.000531078	0.00698135	3.36416	Low Beta Significant
Islet-union	AP1_known6	AP1	13	6.50342	0.0144183	0.111885	1.99895	13	5.60739	0.00478505	0.0448347	2.31837	None Significant
Islet-union	ARNT_1	Arnt	14	5.11328	0.000676043	0.00821282	2.73797	7	4.74451	0.197742	1	1.47539	High Beta Significant
Islet-union	ATF3_known5	CREB1	11	6.16189	0.0474641	0.326596	1.78517	11	5.57224	0.0260652	0.197057	1.97407	None Significant
Islet-union	BCL_disc1	BCLAF1	14	4.16247	8.30887e-05	0.00144913	3.36339	16	3.21	2.35866e-07	2.18674e-05	4.98442	Both Significant
Islet-union	BCL_disc6	BCL3	20	9.33945	0.00109746	0.0123133	2.14145	17	6.86819	0.000656587	0.00820275	2.47518	Low Beta Significant
Islet-union	BHLHE40_known2	BHLHE40	12	5.49159	0.00970074	0.0798504	2.18516	11	4.99775	0.0118046	0.0981491	2.20099	None Significant
Islet-union	CACD_1	CACCC-binding-factor	40	22.8412	0.000549624	0.00696526	1.75122	49	18.8631	2.56349e-09	1.1289e-06	2.59766	Both Significant
Islet-union	CTCF_disc1	CTCF	26	14.9677	0.00500424	0.046152	1.73707	20	12.0121	0.0197227	0.151711	1.66499	None Significant
Islet-union	CTCF_disc2	CTCF	17	10.5382	0.0385344	0.269361	1.61317	20	9.1725	0.00108072	0.0120696	2.18043	None Significant
Islet-union	CTCF_disc4	CTCF	23	12.2079	0.00302737	0.0301286	1.88402	13	9.77703	0.185104	1	1.32965	None Significant
Islet-union	CTCF_known2	CTCF	18	10.2359	0.0158041	0.122102	1.75852	21	8.33842	0.000132396	0.0023752	2.51846	Low Beta Significant
Islet-union	CTCFL_disc1	CTCFL	31	15.0443	0.000142451	0.00222061	2.06058	28	12.2752	6.03339e-05	0.00120772	2.28102	Both Significant
Islet-union	E2F_disc2	E2F6	17	5.83199	8.82051e-05	0.00152328	2.91496	12	4.72726	0.00299036	0.0297602	2.53847	High Beta Significant
Islet-union	E2F_known15	E2F1	13	3.97572	0.000204668	0.00300438	3.26985	11	2.80748	0.000138393	0.00239002	3.91811	Both Significant
Islet-union	E2F_known16	E2F1	13	3.40872	4.2668e-05	0.000825936	3.81374	12	2.95686	4.72539e-05	0.000967888	4.05836	Both Significant
Islet-union	E2F_known17	E2F1	17	4.13512	1.00136e-06	3.91912e-05	4.11113	15	3.60344	4.60501e-06	0.000218563	4.16269	Both Significant
Islet-union	E2F_known18	E2F1	20	4.60176	5.45028e-08	3.3106e-06	4.34616	19	3.8002	1.56344e-08	3.44351e-06	4.99974	Both Significant
Islet-union	E2F_known20	E2F1	15	3.18409	8.36495e-07	3.42674e-05	4.71093	9	2.73522	0.00184763	0.0198453	3.29041	High Beta Significant
Islet-union	E2F_known21	E2F1	12	3.73348	0.000358647	0.0048597	3.21416	8	3.09663	0.0128161	0.104518	2.58346	High Beta Significant
Islet-union	E2F_known23	E2F3	18	6.20245	6.41219e-05	0.00117658	2.90208	20	5.93367	2.16631e-06	0.000115636	3.37059	Both Significant
Islet-union	E2F_known3	E2F1	8	1.42538	9.19811e-05	0.00157307	5.61256	6	1.24069	0.00160548	0.0173502	4.836	High Beta Significant
Islet-union	E2F_known5	E2F1	7	2.44725	0.0117449	0.0931925	2.86036	6	1.82746	0.0105353	0.0903495	3.28324	None Significant
Islet-union	E2F_known6	E2F1	8	3.04399	0.0114466	0.0912365	2.62813	8	2.63167	0.00517841	0.0480097	3.03989	None Significant
Islet-union	E2F_known7	E2F1	8	1.7974	0.000406442	0.00530336	4.45087	5	1.3018	0.0101154	0.087775	3.84082	High Beta Significant
Islet-union	E2F_known9	E2F1	9	3.01986	0.0033526	0.0329925	2.98027	7	2.46678	0.0124619	0.102578	2.8377	None Significant
Islet-union	E2F2_1	E2F2	22	6.87551	2.02044e-06	6.59081e-05	3.19976	17	6.03228	0.000119864	0.00219939	2.81817	Both Significant
Islet-union	EBF1_known1	EBF1	32	20.3786	0.00862705	0.0734138	1.57027	31	16.2095	0.000557055	0.00726859	1.91246	Low Beta Significant
Islet-union	EBF1_known3	EBF1	17	10.146	0.0277106	0.198425	1.67554	19	8.47519	0.00106788	0.0120582	2.24184	None Significant
Islet-union	EBF1_known4	EBF1	15	8.4694	0.0247398	0.180081	1.77108	15	6.78579	0.0039654	0.0377477	2.2105	None Significant
Islet-union	EGR1_disc2	EGR1	15	6.74811	0.00351581	0.0336584	2.22285	14	5.07294	0.000703704	0.00857802	2.75974	Low Beta Significant
Islet-union	EGR1_disc3	EGR1	21	6.45373	2.58992e-06	8.14673e-05	3.25393	16	5.28253	9.2365e-05	0.00174949	3.02885	Both Significant
Islet-union	EGR1_disc5	EGR1	9	3.91444	0.0176795	0.134816	2.29918	14	3.07694	3.34487e-06	0.000168344	4.54998	Low Beta Significant
Islet-union	EGR1_disc7	EGR1	21	6.04998	9.14183e-07	3.65988e-05	3.47109	6	5.30578	0.438096	1	1.13084	High Beta Significant
Islet-union	EGR1_known1	EGR1	25	9.50053	1.45791e-05	0.000313186	2.63143	16	7.90538	0.00680314	0.061142	2.02394	High Beta Significant
Islet-union	EGR1_known10	EGR2	31	9.61044	1.71159e-08	1.25625e-06	3.22566	17	8.51841	0.00595942	0.0538338	1.99568	High Beta Significant
Islet-union	EGR1_known11	EGR2	51	17.6528	2.33202e-11	5.8684e-09	2.88906	35	15.0132	4.71493e-06	0.000218563	2.33128	Both Significant
Islet-union	EGR1_known2	EGR2	23	8.0953	9.50531e-06	0.000217247	2.84115	13	6.64226	0.0177072	0.138279	1.95716	High Beta Significant
Islet-union	EGR1_known5	EGR1	35	12.7577	1.10426e-07	6.23223e-06	2.74345	19	10.491	0.0104289	0.0900523	1.81107	High Beta Significant
Islet-union	EGR1_known8	EGR1	52	16.7182	9.97046e-13	3.51262e-10	3.11039	32	13.7261	1.22892e-05	0.000392679	2.33133	Both Significant
Islet-union	EGR1_known9	EGR1	38	12.4069	1.59057e-09	1.64812e-07	3.06281	21	9.67445	0.000931998	0.0107302	2.17067	High Beta Significant
Islet-union	EGR3_1	Egr-3	29	9.4557	1.19395e-07	6.37322e-06	3.06693	18	7.38942	0.000580939	0.00741544	2.43592	Both Significant
Islet-union	EGR3_2	EGR3	56	18.6116	5.97607e-13	3.50897e-10	3.00888	34	15.6414	2.80432e-05	0.000641538	2.17371	Both Significant
Islet-union	EGR3_3	Egr3	44	13.6383	1.59983e-11	4.69687e-09	3.22621	25	11.3722	0.00025096	0.00384409	2.19834	Both Significant
Islet-union	EGR4_1	NGFI-C	22	10.9916	0.00188145	0.0200861	2.00153	22	9.14097	0.000177216	0.00291746	2.40675	Low Beta Significant
Islet-union	ELF1_disc1	ELF1	8	3.92861	0.0433369	0.301733	2.03635	10	2.80046	0.00060704	0.00769287	3.57084	Low Beta Significant
Islet-union	ELF2_1	ELF2	33	19.8933	0.00341641	0.0332489	1.65885	31	15.1348	0.000181689	0.0029634	2.04826	Low Beta Significant
Islet-union	ELF4_1	ELF4	8	4.19101	0.0601623	0.409177	1.90885	11	3.24615	0.000496633	0.00679179	3.38863	Low Beta Significant
Islet-union	ELF5_3	ELF5	7	4.40892	0.153915	1	1.58769	14	3.56343	1.7929e-05	0.00048588	3.9288	Low Beta Significant
Islet-union	ELF5_4	Elf5	5	4.17829	0.406314	1	1.19666	12	3.32708	0.000158122	0.0026527	3.60677	Low Beta Significant
Islet-union	ELK3_1	ELK3	8	2.44657	0.00341161	0.0332489	3.26989	10	1.79371	1.68478e-05	0.000477776	5.57503	Low Beta Significant
Islet-union	ELK3_2	Elk3	5	2.29121	0.0809965	0.542496	2.18225	11	1.62064	9.91709e-07	6.47003e-05	6.78745	Low Beta Significant
Islet-union	ELK4_1	ELK4	7	1.69261	0.00165516	0.0178871	4.13562	7	1.27575	0.000339676	0.00494499	5.48698	Low Beta Significant
Islet-union	ELK4_2	ELK4	7	2.44232	0.0119047	0.0940373	2.86613	9	1.76282	8.5173e-05	0.0016308	5.10546	Low Beta Significant
Islet-union	EP300_disc4	EP300	10	2.55274	0.00025862	0.0036445	3.91736	10	2.2414	7.34328e-05	0.00143725	4.4615	Both Significant
Islet-union	ERG_1	ERG	6	2.29401	0.0285819	0.203836	2.61551	8	1.89326	0.000710974	0.00857802	4.22552	Low Beta Significant
Islet-union	ERG_3	ERG	7	2.30733	0.00895384	0.0754656	3.0338	8	1.92053	0.000780612	0.00922858	4.16551	Low Beta Significant
Islet-union	ESRRA_disc3	ESR1	15	6.29124	0.00187781	0.0200861	2.38427	11	5.69413	0.0285487	0.212189	1.93181	None Significant
Islet-union	ESRRA_known4	ESR1	49	30.1565	0.000687599	0.00829599	1.62486	33	23.4009	0.0325146	0.237655	1.4102	High Beta Significant
Islet-union	ETS_1	Ets	23	10.5052	0.00042267	0.00543459	2.18939	19	7.91743	0.000499498	0.00679179	2.39977	Both Significant
Islet-union	ETS_2	Ets	13	5.79127	0.00602665	0.0538884	2.24476	14	4.79037	0.000410525	0.00578516	2.92253	Low Beta Significant
Islet-union	ETS_disc2	GABPA	9	3.95708	0.0185391	0.139559	2.27441	10	3.00763	0.00101394	0.0115979	3.32488	None Significant
Islet-union	ETS_known1	ELK1	15	7.26742	0.00696947	0.0604769	2.06401	12	6.44288	0.0295884	0.218993	1.86252	None Significant
Islet-union	ETS_known10	GABPA	9	3.70531	0.0126174	0.0992222	2.42895	11	2.83487	0.000154962	0.00262468	3.88025	Low Beta Significant
Islet-union	ETS_known11	ELK1	8	2.38537	0.00294633	0.0295405	3.35378	10	1.83045	1.9988e-05	0.000525509	5.46313	Low Beta Significant
Islet-union	ETS_known12	ELK1	5	2.44207	0.0994289	0.658441	2.04744	11	1.65053	1.18244e-06	6.769e-05	6.66454	Low Beta Significant
Islet-union	ETS_known13	ELK1	10	4.5641	0.016987	0.130099	2.19101	12	4.23442	0.00119207	0.0132066	2.83392	None Significant
Islet-union	ETS_known14	ETS1	6	2.44449	0.0371637	0.260814	2.4545	9	2.02006	0.000230001	0.00361741	4.45532	Low Beta Significant
Islet-union	ETS_known16	ETS1	6	2.22726	0.025064	0.18169	2.69389	7	1.73324	0.00194888	0.0206806	4.03867	None Significant
Islet-union	ETS_known18	GABPA	6	3.15899	0.0980584	0.651815	1.89934	9	2.0695	0.000281448	0.00420148	4.34887	Low Beta Significant
Islet-union	ETS_known2	ELK1	15	6.03291	0.00119333	0.0133042	2.48636	13	4.84307	0.00132606	0.0145992	2.68425	None Significant
Islet-union	ETS_known3	ETS1	8	4.1421	0.0579011	0.395324	1.93139	11	3.39103	0.000709757	0.00857802	3.24385	Low Beta Significant
Islet-union	ETS_known6	GABP	27	10.5258	8.73067e-06	0.000205056	2.56513	27	7.84571	4.69583e-08	6.89315e-06	3.44137	Both Significant
Islet-union	ETS_known7	ELK1	5	3.81769	0.334463	1	1.30969	10	2.81004	0.000566002	0.00733104	3.55867	Low Beta Significant
Islet-union	ETS_known9	GABPA	18	5.5421	1.49005e-05	0.000316234	3.24787	18	4.59095	1.19124e-06	6.769e-05	3.92076	Both Significant
Islet-union	ETV1_1	ETV1	8	2.2926	0.00229203	0.0241763	3.48949	9	1.59947	4.11424e-05	0.000873166	5.62687	Low Beta Significant
Islet-union	ETV4_2	ETV4	9	2.31159	0.00058168	0.0071653	3.89343	9	1.69227	6.3437e-05	0.00125556	5.31831	Both Significant
Islet-union	ETV5_1	ETV5	10	2.2899	0.00011484	0.00189058	4.367	9	1.8885	0.000140883	0.00240939	4.7657	Both Significant
Islet-union	ETV6_1	ETV6	22	10.1291	0.000572181	0.00709792	2.17197	21	7.23533	1.70875e-05	0.000477776	2.90243	Both Significant
Islet-union	ETV6_2	ETV6	16	4.11562	4.8949e-06	0.000132653	3.88762	11	3.50597	0.000913483	0.010644	3.13751	High Beta Significant
Islet-union	FEV_2	FEV	5	2.12437	0.0630088	0.426888	2.35364	9	1.61759	4.47568e-05	0.000927527	5.56383	Low Beta Significant
Islet-union	FLI1_1	FLI1	7	2.42842	0.0113367	0.0907713	2.88254	8	1.95226	0.000755179	0.00904937	4.09781	Low Beta Significant
Islet-union	FLI1_3	FLI1	5	2.14082	0.0646488	0.436321	2.33556	8	1.70124	0.000351523	0.00507551	4.70245	Low Beta Significant
Islet-union	FLI1_4	FLI1	4	2.64903	0.2735	1	1.50999	6	2.28885	0.0263229	0.198154	2.62141	None Significant
Islet-union	FOXO6_3	FOXO6	28	11.3235	1.37167e-05	0.000302027	2.47274	15	9.14313	0.0444493	0.319583	1.64058	High Beta Significant
Islet-union	GATA_known2	GATA2	12	5.2623	0.00694526	0.0604769	2.28037	10	3.61033	0.00381476	0.0365204	2.76983	None Significant
Islet-union	GCM1_1	Gcm1	18	7.43165	0.000553756	0.00696749	2.42207	13	6.45441	0.01424	0.114539	2.01413	High Beta Significant
Islet-union	GCM1_3	GCM1	7	8.55685	0.75366	1	0.818058	18	7.31425	0.00051002	0.00679179	2.46095	Low Beta Significant
Islet-union	GLI_1	GLI	23	12.9871	0.00624648	0.0552928	1.77099	18	10.2813	0.0168931	0.133442	1.75075	None Significant
Islet-union	GLI2_1	GLI2	41	17.3251	4.33205e-07	2.06242e-05	2.36651	27	13.2202	0.000474962	0.00664009	2.04233	Both Significant
Islet-union	GLI2_2	GLI2	19	7.89637	0.000421684	0.00543459	2.40617	13	5.73404	0.00570815	0.0520984	2.26716	High Beta Significant
Islet-union	GLIS1_1	GLIS1	21	9.90855	0.00105511	0.0121281	2.11938	16	7.52051	0.0043171	0.0406665	2.12752	None Significant
Islet-union	GLIS2_1	Glis2	34	15.1825	1.45726e-05	0.000313186	2.23941	34	12.8483	4.30512e-07	3.61121e-05	2.64627	Both Significant
Islet-union	GLIS2_2	GLIS2	46	18.7248	2.88333e-08	2.03161e-06	2.45664	33	14.7608	2.30927e-05	0.000572931	2.23565	Both Significant
Islet-union	GLIS3_1	GLIS3	29	11.4183	5.18714e-06	0.000138443	2.53979	16	8.34064	0.0110406	0.0935008	1.91832	High Beta Significant
Islet-union	GMEB2_3	GMEB2	3	1.4006	0.165286	1	2.14194	4	1.07093	0.0228785	0.174462	3.73508	None Significant
Islet-union	GTF2I_1	TFII-I	25	10.6113	7.78189e-05	0.00138464	2.35599	16	8.38315	0.0113781	0.0958978	1.90859	High Beta Significant
Islet-union	HDAC2_disc3	HDAC2	40	19.5397	1.97979e-05	0.000415169	2.04711	38	17.1714	4.9856e-06	0.000219555	2.21299	Both Significant
Islet-union	HDAC2_disc4	HDAC2	20	5.08001	2.18421e-07	1.09929e-05	3.937	11	4.0596	0.00282086	0.0282328	2.70962	High Beta Significant
Islet-union	HES1_1	HES1	29	11.5887	7.93814e-06	0.00019155	2.50245	16	9.95534	0.0450321	0.321152	1.60718	High Beta Significant
Islet-union	HIC1_4	Hic1	43	17.6186	1.13216e-07	6.23223e-06	2.4406	30	14.6865	0.000240503	0.00371622	2.04269	Both Significant
Islet-union	HIF1A_1	HIF1	13	5.20573	0.00249929	0.0257458	2.49725	9	4.78735	0.0520872	0.364096	1.87995	None Significant
Islet-union	HIF1A_2	HIF1	18	6.37828	9.48566e-05	0.00160665	2.82208	12	5.60444	0.011515	0.09659	2.14116	High Beta Significant
Islet-union	HINFP_2	HINFP1	26	8.72771	1.11346e-06	4.08618e-05	2.97902	21	7.55063	3.46264e-05	0.000762436	2.78123	Both Significant
Islet-union	HINFP_3	HINFP1	45	15.6357	4.09342e-10	4.80708e-08	2.87803	45	12.2853	1.94771e-13	3.43091e-10	3.6629	Both Significant
Islet-union	HINFP_4	HINFP1	56	16.8032	5.6035e-15	9.87064e-12	3.33269	29	12.6904	4.40247e-05	0.000923215	2.28519	Both Significant
Islet-union	HNF4_known15	HNF4A	22	10.5204	0.0010599	0.0121281	2.09118	9	8.23566	0.44066	1	1.09281	None Significant
Islet-union	IRF_known15	IRF5	6	2.14331	0.0208098	0.155986	2.79941	8	1.7495	0.000274948	0.00413952	4.57273	Low Beta Significant
Islet-union	IRF_known20	IRF8	7	1.98955	0.00394254	0.0373378	3.51838	7	1.86245	0.00246453	0.02495	3.75848	None Significant
Islet-union	J4148	EGR4	31	9.90885	3.15185e-08	2.13539e-06	3.12852	14	8.22003	0.0396778	0.286446	1.70316	High Beta Significant
Islet-union	J4173	TFAP2A	21	12.7497	0.0184404	0.139412	1.6471	23	9.41624	9.74057e-05	0.00180612	2.44259	Low Beta Significant
Islet-union	J4178	TFAP2A	36	15.3247	2.76723e-06	8.55179e-05	2.34915	32	11.8713	6.09828e-07	4.47592e-05	2.69558	Both Significant
Islet-union	J4183	TFAP2A	48	18.4357	2.04251e-09	1.99883e-07	2.60365	37	14.142	1.83801e-07	1.79871e-05	2.61632	Both Significant
Islet-union	J4198	ESRRA	18	7.86337	0.00106718	0.0121281	2.28909	9	6.26366	0.179038	1	1.43686	None Significant
Islet-union	J4218	ELK1;KCNH4	6	2.54416	0.0435787	0.302223	2.35834	11	1.92474	4.90704e-06	0.000219555	5.71506	Low Beta Significant
Islet-union	KLF12_2	Klf12	43	16.1612	1.11952e-08	8.57412e-07	2.6607	34	13.1288	6.58381e-07	4.63899e-05	2.58973	Both Significant
Islet-union	KLF13_1	KLF13	27	10.1578	5.33562e-06	0.00014028	2.65806	16	7.98144	0.00740007	0.0661692	2.00465	High Beta Significant
Islet-union	KLF14_1	KLF14	55	18.0997	5.38324e-13	3.50897e-10	3.03872	33	14.6381	1.82077e-05	0.000485957	2.25439	Both Significant
Islet-union	LHX8_1	Lhx8	7	2.13802	0.00525107	0.0476795	3.27406	3	1.14669	0.108012	0.71528	2.61623	None Significant
Islet-union	MA0014_2	PAX5	33	19.3496	0.00235676	0.0247111	1.70546	35	16.6397	4.10867e-05	0.000873166	2.10341	Low Beta Significant
Islet-union	MA0024_2	E2F1	44	14.1203	5.48103e-11	1.20686e-08	3.11607	26	10.6013	3.64363e-05	0.000792383	2.45254	Both Significant
Islet-union	MA0076_2	ELK4	17	6.26931	0.000214804	0.00311274	2.71162	19	4.82491	5.53652e-07	4.24029e-05	3.9379	Both Significant
Islet-union	MA0098_2	ETS1	33	16.8117	0.000217351	0.00311274	1.96291	29	12.7683	5.06207e-05	0.00102493	2.27124	Both Significant
Islet-union	MA0145_2	TCFCP2L1	33	15.8632	7.95261e-05	0.00140086	2.08028	22	11.9707	0.00532909	0.048892	1.83782	High Beta Significant
Islet-union	MA0154_2	EBF1	26	15.2377	0.00618322	0.0550092	1.7063	21	11.7658	0.00862387	0.076337	1.78483	None Significant
Islet-union	MA0470_1	E2F4	35	14.685	2.82724e-06	8.58657e-05	2.38338	27	11.0336	2.65435e-05	0.000630234	2.44706	Both Significant
Islet-union	MA0471_1	E2F6	41	17.0398	2.67668e-07	1.30972e-05	2.40613	25	12.3945	0.000918468	0.010644	2.01703	High Beta Significant
Islet-union	MA0473_1	ELF1;ELOF1	18	9.70476	0.00946181	0.078991	1.85476	20	7.38217	7.45436e-05	0.00144296	2.70923	Low Beta Significant
Islet-union	MA0474_1	ERG	19	10.4451	0.00934929	0.0784233	1.81904	16	7.33728	0.00346141	0.0336869	2.18064	None Significant
Islet-union	MA0475_1	FLI1;FLII	19	8.52456	0.00107909	0.0121848	2.22886	20	6.76884	2.25379e-05	0.000572931	2.95471	Low Beta Significant
Islet-union	MA0493_1	KLF1	49	17.9424	3.63415e-10	4.57257e-08	2.73097	37	13.501	6.43523e-08	7.7317e-06	2.74055	Both Significant
Islet-union	MA0494_1	NR1H3	19	10.3586	0.00877765	0.0743363	1.83423	15	7.62144	0.0109485	0.0931688	1.96813	None Significant
Islet-union	MA0502_1	NFYB	8	3.96221	0.0464042	0.320556	2.01907	9	2.99424	0.00353901	0.0340657	3.00577	None Significant
Islet-union	MA0503_1	NKX2-5	49	17.9424	3.63415e-10	4.57257e-08	2.73097	37	13.501	6.43523e-08	7.7317e-06	2.74055	Both Significant
Islet-union	MA0504_1	NR2C2	42	20.2521	8.9869e-06	0.000208297	2.07386	28	15.364	0.00206267	0.021757	1.82244	High Beta Significant
Islet-union	MA0506_1	NRF1	34	12.426	1.71664e-07	8.89376e-06	2.7362	31	10.2124	6.58385e-08	7.7317e-06	3.03552	Both Significant
Islet-union	MA0509_1	RFX1	11	7.77295	0.157326	1	1.41516	17	5.965	0.000137624	0.00239002	2.84996	Low Beta Significant
Islet-union	MA0510_1	RFX5	18	14.8525	0.23485	1	1.21192	25	12.0847	0.000615099	0.00773933	2.06874	Low Beta Significant
Islet-union	MA0511_1	RUNX2	25	11.626	0.000339796	0.00467763	2.15036	12	9.52398	0.24819	1	1.25998	High Beta Significant
Islet-union	MA0525_1	TP63	31	16.4419	0.000657396	0.00804175	1.88542	22	12.6817	0.00994632	0.0867355	1.73479	High Beta Significant
Islet-union	MA0527_1	ZBTB33	16	6.35728	0.000746335	0.00894339	2.5168	12	4.5744	0.00248728	0.0250364	2.6233	High Beta Significant
Islet-union	MA0600_1	RFX2	20	11.2592	0.00999799	0.0815352	1.77633	25	9.16451	7.57842e-06	0.000296655	2.72791	Low Beta Significant
Islet-union	MAF_known1	MAF	26	11.7112	0.000139722	0.00219752	2.2201	19	9.08157	0.00237451	0.0243182	2.09215	High Beta Significant
Islet-union	MTF1_1	MTF-1	34	16.3485	6.48149e-05	0.00117703	2.0797	28	13.4932	0.000299256	0.00439286	2.07512	Both Significant
Islet-union	MTF1_2	Mtf1	13	5.67015	0.00517247	0.0473682	2.29271	8	4.79689	0.110754	0.725256	1.66775	None Significant
Islet-union	MXI1_disc1	MXI1	13	8.80686	0.105494	0.695991	1.47612	21	6.40089	2.87116e-06	0.000148753	3.28079	Low Beta Significant
Islet-union	MXI1_known1	MXI1	19	8.97713	0.00201257	0.0213564	2.11649	15	7.89284	0.0145123	0.115673	1.90046	None Significant
Islet-union	MYB_1	c-Myb	24	9.66775	4.84778e-05	0.000918218	2.48248	16	7.47314	0.00398582	0.0377477	2.141	High Beta Significant
Islet-union	MYC_disc2	MYC	16	7.15786	0.00253512	0.0259631	2.2353	11	6.18672	0.0475258	0.33504	1.778	None Significant
Islet-union	MYC_disc8	MYC	9	4.17408	0.024555	0.179477	2.15617	12	2.7606	2.59366e-05	0.000630234	4.34687	Low Beta Significant
Islet-union	MYC_known11	MYC	26	10.5966	3.01402e-05	0.000610256	2.45362	14	8.87347	0.064451	0.441756	1.57774	High Beta Significant
Islet-union	MYC_known14	MYC	18	7.81193	0.00095099	0.0111679	2.30417	9	5.49668	0.102797	0.683313	1.63735	None Significant
Islet-union	MYC_known19	MAX	20	7.42993	6.90766e-05	0.00124163	2.69182	8	6.56165	0.33477	1	1.21921	High Beta Significant
Islet-union	MYC_known8	MYC::MAX	22	7.34838	5.54911e-06	0.000143748	2.99386	12	5.77627	0.0144536	0.115673	2.07747	High Beta Significant
Islet-union	MYOD1_3	MyoD	57	29.1674	1.58186e-06	5.46365e-05	1.95424	47	23.4737	8.52898e-06	0.000308799	2.00224	Both Significant
Islet-union	MZF1_1	MZF1	20	11.2397	0.0100562	0.0816317	1.77941	14	9.09935	0.0767254	0.519818	1.53857	None Significant
Islet-union	MZF1_2	MZF1	41	19.1061	4.79478e-06	0.00013197	2.14591	28	15.4945	0.00226675	0.023421	1.8071	High Beta Significant
Islet-union	MZF1_4	MZF1	31	12.4686	3.40422e-06	9.99429e-05	2.48625	17	9.62332	0.0183836	0.142656	1.76654	High Beta Significant
Islet-union	NFIC_1	NFIC	29	18.221	0.00984627	0.0806713	1.59157	32	14.2127	2.28562e-05	0.000572931	2.25151	Low Beta Significant
Islet-union	NFIC_2	NF-1	26	14.2088	0.00248767	0.0257458	1.82985	27	11.0667	2.77932e-05	0.000641538	2.43975	Low Beta Significant
Islet-union	NFIC_3	NF-1	18	10.3467	0.0169442	0.130099	1.73969	16	7.76688	0.00588522	0.0534376	2.06003	None Significant
Islet-union	NFKB_known1	NFKB1	18	8.78769	0.00350134	0.0336584	2.04832	13	6.63967	0.017741	0.138279	1.95793	None Significant
Islet-union	NHLH1_1	HEN1	50	28.8197	0.000133474	0.002175	1.73493	41	22.7774	0.00026707	0.00405558	1.80003	Both Significant
Islet-union	NHLH1_2	HEN1	47	25.2319	3.77799e-05	0.000739442	1.86272	40	19.2838	1.57264e-05	0.000454137	2.07428	Both Significant
Islet-union	NHLH1_3	NHLH1	21	11.542	0.00680287	0.0599167	1.81945	13	8.84524	0.110277	0.724831	1.46972	None Significant
Islet-union	NR1H_1	LXR	20	10.194	0.00366504	0.0348974	1.96193	11	8.48734	0.233384	1	1.29605	None Significant
Islet-union	NR1H_3	LXR,-PXR,-CAR,-COUP,-RAR	26	12.3966	0.000366105	0.00492289	2.09736	20	10.1225	0.00334265	0.0328946	1.97579	High Beta Significant
Islet-union	NR2C2_disc2	NR2C2	24	10.689	0.000224662	0.00319149	2.2453	12	8.8516	0.18022	1	1.35569	High Beta Significant
Islet-union	NR2C2_disc3	NR2C2	16	6.55879	0.00106631	0.0121281	2.43947	14	5.68657	0.00190665	0.020355	2.46194	None Significant
Islet-union	NR2E1__NFIC_1	TLX1::NFIC	11	7.35714	0.122324	0.801022	1.49515	13	6.08316	0.00901746	0.0794219	2.13705	None Significant
Islet-union	NR2F6_4	Nr2f6	9	5.11616	0.0726394	0.488379	1.75913	13	3.64457	9.37409e-05	0.00175666	3.56695	Low Beta Significant
Islet-union	NR6A1_1	GCNF	7	5.15859	0.25935	1	1.35696	12	3.97937	0.000765076	0.00910602	3.01556	Low Beta Significant
Islet-union	NRF1_disc1	NRF1	47	13.968	8.21436e-13	3.51262e-10	3.36484	35	11.1153	4.44262e-09	1.56515e-06	3.14882	Both Significant
Islet-union	NRF1_known1	NRF1	13	3.93006	0.000182673	0.00275027	3.30784	3	3.50082	0.681106	1	0.856943	High Beta Significant
Islet-union	NRF1_known2	NRF1	15	4.8197	0.000105574	0.00177114	3.11223	7	3.57388	0.0698814	0.475278	1.95865	High Beta Significant
Islet-union	OVOL2_1	MOVO-B	32	13.3083	5.83151e-06	0.000148874	2.40451	31	11.2496	5.50091e-07	4.24029e-05	2.75566	Both Significant
Islet-union	PAX2_4	PAX2	8	5.42903	0.179669	1	1.47356	13	4.49767	0.000701849	0.00857802	2.89038	Low Beta Significant
Islet-union	PAX3_1	Pax-3	11	4.13551	0.00307521	0.0304327	2.65989	6	2.69043	0.0550753	0.381952	2.23013	None Significant
Islet-union	PAX4_3	Pax-4	35	16.5725	3.66709e-05	0.0007258	2.11194	27	13.2913	0.000512802	0.00679179	2.0314	Both Significant
Islet-union	PAX4_4	Pax-4	26	13.444	0.0012122	0.0134296	1.93395	15	10.7595	0.125724	0.814205	1.39412	None Significant
Islet-union	PAX5_disc1	PAX5	49	23.3463	1.14715e-06	4.12392e-05	2.09884	37	19.4421	0.000191409	0.00309331	1.90308	Both Significant
Islet-union	PAX5_disc5	PAX5	39	13.0197	1.54682e-09	1.64812e-07	2.99545	26	9.96045	1.12902e-05	0.000376027	2.61033	Both Significant
Islet-union	PAX5_known1	PAX5	86	40.6002	6.23569e-11	1.22047e-08	2.11822	63	32.9646	1.06286e-06	6.68657e-05	1.91114	Both Significant
Islet-union	PAX5_known2	PAX5	19	10.1713	0.00731686	0.0631802	1.86801	23	7.30506	2.10826e-06	0.000115636	3.1485	Low Beta Significant
Islet-union	PAX5_known3	PAX5	11	4.43375	0.00546989	0.0491596	2.48097	10	4.11943	0.00917507	0.080408	2.42752	None Significant
Islet-union	PAX5_known4	PAX5	53	22.3357	7.39153e-09	6.51014e-07	2.37288	43	17.2584	7.04057e-08	7.75128e-06	2.49154	Both Significant
Islet-union	PAX5_known5	PAX5	7	5.65311	0.337026	1	1.23826	15	5.06202	0.000201666	0.00320034	2.96324	Low Beta Significant
Islet-union	PAX6_2	Pax-6	16	9.59164	0.0330484	0.233003	1.66812	17	7.30783	0.00133485	0.0146047	2.32627	None Significant
Islet-union	PBX3_disc1	PBX3	4	2.29029	0.197186	1	1.74651	8	1.80944	0.00050801	0.00679179	4.42125	Low Beta Significant
Islet-union	PBX3_disc3	PBX3	39	20.619	0.000135821	0.002175	1.89146	33	17.2319	0.00036323	0.00515995	1.91505	Both Significant
Islet-union	PPARA_2	PPARA	36	15.6123	4.34907e-06	0.000121602	2.30587	23	13.7614	0.012576	0.103036	1.67134	High Beta Significant
Islet-union	RAD21_disc1	RAD21	53	26.5647	1.91334e-06	6.48147e-05	1.99513	44	21.1876	5.93622e-06	0.00024382	2.07669	Both Significant
Islet-union	RARA_6	RARA	18	11.1569	0.0321406	0.228291	1.61335	16	9.42334	0.0282606	0.210938	1.69791	None Significant
Islet-union	RARA_8	Rara	20	10.5561	0.00486515	0.0451054	1.89464	16	8.48702	0.0121132	0.100177	1.88523	None Significant
Islet-union	RARB_2	Rarb	16	8.58431	0.0130069	0.10183	1.86387	13	7.64093	0.0448253	0.320977	1.70136	None Significant
Islet-union	RARG_3	RARG	18	8.97767	0.0041616	0.0389931	2.00498	14	7.66439	0.0228025	0.174462	1.82663	None Significant
Islet-union	RARG_7	Rarg	8	4.07515	0.0533015	0.365336	1.96312	8	3.60624	0.0276576	0.207316	2.21838	None Significant
Islet-union	RARG_9	Rarg	16	7.98405	0.00688699	0.0603558	2.00399	11	6.90243	0.0882619	0.593414	1.59364	None Significant
Islet-union	REST_disc1	REST	27	14.065	0.00102607	0.0119698	1.91965	29	11.6256	8.55161e-06	0.000308799	2.49449	Low Beta Significant
Islet-union	REST_disc3	REST	15	10.6405	0.116556	0.766101	1.40971	21	8.50449	0.000174666	0.0029026	2.46928	Low Beta Significant
Islet-union	REST_known3	REST	50	27.6849	5.22033e-05	0.000978264	1.80604	52	22.0241	1.56389e-08	3.44351e-06	2.36105	Both Significant
Islet-union	REST_known4	REST	40	22.3742	0.000342292	0.00467763	1.78777	39	18.4448	1.33232e-05	0.000404639	2.11442	Both Significant
Islet-union	RFX3_1	Rfx3	13	6.51854	0.0140449	0.10947	1.99431	9	4.93697	0.0603929	0.415558	1.82298	None Significant
Islet-union	RFX5_known2	RFX1	11	4.73156	0.00846207	0.0723595	2.32481	11	3.54925	0.00102473	0.0116456	3.09924	None Significant
Islet-union	RUNX2_4	RUNX2	22	7.10079	3.51385e-06	0.00010147	3.09825	11	6.18805	0.04755	0.33504	1.77762	High Beta Significant
Islet-union	RUNX2_5	RUNX2	21	9.03301	0.000342555	0.00467763	2.32481	18	6.86738	0.000235279	0.00366767	2.62109	Both Significant
Islet-union	RUNX3_1	RUNX3	28	8.39727	3.87688e-08	2.52932e-06	3.33442	14	7.40972	0.0175691	0.138162	1.88941	High Beta Significant
Islet-union	RUNX3_3	RUNX3	24	11.6535	0.00077421	0.00921474	2.05947	23	8.51167	2.13544e-05	0.000553178	2.70217	Both Significant
Islet-union	RXRA_known7	PPARG	42	21.2881	3.07085e-05	0.000614699	1.97293	30	17.4876	0.00339933	0.0332665	1.7155	High Beta Significant
Islet-union	RXRA_known9	RXRA	21	8.90121	0.000304351	0.0042549	2.35923	12	6.85893	0.0454118	0.322554	1.74954	High Beta Significant
Islet-union	SEF1_1	SEF-1	18	10.7044	0.0216678	0.16173	1.68155	18	7.82625	0.00108259	0.0120696	2.29995	None Significant
Islet-union	SETDB1_disc1	SETDB1	59	23.9302	3.43044e-10	4.57257e-08	2.4655	55	18.9598	4.07423e-12	3.5884e-09	2.90088	Both Significant
Islet-union	SMAD4_1	SMAD4	25	12.8036	0.0013459	0.0146347	1.95258	18	10.0768	0.0141415	0.114268	1.78628	None Significant
Islet-union	SMC3_disc2	SMC3	17	8.32014	0.0047929	0.0446707	2.04323	14	6.90835	0.0105659	0.0903495	2.02653	None Significant
Islet-union	SP1_known3	SP3	36	19.9428	0.000561108	0.00700992	1.80517	21	15.9371	0.124397	0.808583	1.31768	High Beta Significant
Islet-union	SP2_disc2	SP2	19	10.3988	0.0095262	0.0791534	1.82713	21	9.24273	0.000487079	0.00675587	2.27206	Low Beta Significant
Islet-union	SP2_disc3	SP2	22	9.00152	0.000135334	0.002175	2.44403	18	6.72937	0.000193878	0.00310471	2.67484	Both Significant
Islet-union	SPDEF_1	Spdef	12	2.93454	4.59552e-05	0.000879899	4.08923	8	2.61052	0.00511244	0.0476488	3.06452	High Beta Significant
Islet-union	SPDEF_2	SPDEF	4	2.02107	0.142839	0.931898	1.97915	5	1.38275	0.0132083	0.10722	3.61597	None Significant
Islet-union	SPDEF_5	SPDEF	6	2.30976	0.0274701	0.197506	2.59768	4	1.92194	0.128111	0.826628	2.08123	None Significant
Islet-union	SPDEF_6	SPDEF	13	5.22525	0.00243957	0.025428	2.48792	7	3.42573	0.0586589	0.405209	2.04336	None Significant
Islet-union	SREBP_disc1	SREBF1	17	9.15043	0.0110681	0.089026	1.85784	21	7.02779	1.13138e-05	0.000376027	2.98814	Low Beta Significant
Islet-union	STAT_known2	STAT1	6	5.57877	0.486091	1	1.07551	7	3.82403	0.0921298	0.614727	1.83053	None Significant
Islet-union	TATA_disc8	TAF1	28	11.2281	1.06144e-05	0.000236677	2.49373	23	8.67572	2.68335e-05	0.000630234	2.65108	Both Significant
Islet-union	TCF12_known1	TCF12	23	10.3253	0.000369367	0.00492913	2.22754	13	8.83751	0.109109	0.719839	1.471	High Beta Significant
Islet-union	TCF3_1	E47	44	22.4365	2.09666e-05	0.000434506	1.96109	26	17.5542	0.0324528	0.237655	1.48113	High Beta Significant
Islet-union	TCF3_4	E2A	35	18.037	0.000173402	0.00265609	1.94045	21	15.0607	0.0818864	0.552659	1.39436	High Beta Significant
Islet-union	TCF3_6	TCF3	28	15.8707	0.00295152	0.0295405	1.76426	21	13.4478	0.0307361	0.226536	1.5616	None Significant
Islet-union	TFAP2_disc1	TFAP2A	9	3.21856	0.00537273	0.048534	2.79628	9	2.85481	0.00242974	0.02474	3.15258	None Significant
Islet-union	TFAP2_known10	TFAP2C	30	15.4779	0.00049563	0.00632652	1.93825	23	12.1961	0.00321458	0.031812	1.88584	High Beta Significant
Islet-union	TFAP2_known12	TFAP2A	32	16.1559	0.000216476	0.00311274	1.98069	29	12.5307	3.39189e-05	0.000756311	2.31431	Both Significant
Islet-union	TFAP2_known13	TFAP2A	40	17.2914	1.03278e-06	3.91912e-05	2.31329	32	13.6985	1.24836e-05	0.000392679	2.33602	Both Significant
Islet-union	TFAP2_known14	TFAP2C	34	15.5987	2.41328e-05	0.000494306	2.17967	34	12.1668	1.23681e-07	1.28156e-05	2.79449	Both Significant
Islet-union	TFAP2_known15	TFAP2C	17	11.8353	0.0880858	0.587743	1.43638	24	8.89389	1.43026e-05	0.000419905	2.69848	Low Beta Significant
Islet-union	TFAP2_known16	TFAP2C	41	16.3899	9.97463e-08	5.85681e-06	2.50154	28	12.8481	0.000135852	0.00239002	2.17932	Both Significant
Islet-union	TFAP2_known18	TFAP2C	35	15.0268	4.16436e-06	0.000118316	2.32917	36	12.3942	1.80296e-08	3.52882e-06	2.90458	Both Significant
Islet-union	TFAP2_known19	TFAP2C	33	16.3872	0.000137249	0.00217807	2.01376	26	13.0534	0.000844828	0.00992117	1.99181	Both Significant
Islet-union	TFAP2_known21	TFAP2A	41	17.6022	6.26449e-07	2.75875e-05	2.32926	35	13.7743	7.15423e-07	4.84703e-05	2.54097	Both Significant
Islet-union	TFAP2_known22	TFAP2A	39	17.0892	1.98453e-06	6.59081e-05	2.28214	29	13.4977	0.000130579	0.0023713	2.14851	Both Significant
Islet-union	TFAP2_known6	TFAP2A	47	21.4262	5.32072e-07	2.40321e-05	2.19358	37	16.7692	8.58985e-06	0.000308799	2.20642	Both Significant
Islet-union	TFAP2_known9	TFAP2A	32	16.034	0.000201873	0.00298825	1.99575	25	13.3142	0.0022736	0.023421	1.8777	High Beta Significant
Islet-union	TFAP2B_1	TFAP2B	38	16.0638	1.18254e-06	4.16614e-05	2.36557	30	12.4222	1.22301e-05	0.000392679	2.41503	Both Significant
Islet-union	TFAP2B_2	TFAP2B	37	16.6046	6.52108e-06	0.00016308	2.22829	36	12.7555	4.15338e-08	6.65113e-06	2.8223	Both Significant
Islet-union	TFAP2B_3	TFAP2B	21	13.5463	0.0330686	0.233003	1.55024	26	10.481	2.68178e-05	0.000630234	2.48067	Low Beta Significant
Islet-union	TFAP2B_4	TFAP2B	48	17.2615	2.46553e-10	3.94823e-08	2.78075	32	13.5322	9.23204e-06	0.000325247	2.36472	Both Significant
Islet-union	TFAP2E_1	TFAP2E	33	16.5553	0.000162854	0.0025164	1.99332	25	13.3168	0.00226374	0.023421	1.87733	High Beta Significant
Islet-union	TFAP4_1	AP-4	44	19.2397	4.86621e-07	2.25576e-05	2.28694	26	15.4585	0.00789671	0.0702533	1.68192	High Beta Significant
Islet-union	TFCP2_1	CP2	16	9.0973	0.0220662	0.164008	1.75876	12	7.02417	0.0526555	0.366614	1.70839	None Significant
Islet-union	TFCP2_3	TFCP2	39	19.748	5.81811e-05	0.00107881	1.97488	35	15.9247	1.77604e-05	0.00048588	2.19784	Both Significant
Islet-union	TFCP2L1_1	TFCP2L1	32	15.451	0.000110925	0.00184336	2.07107	23	11.8098	0.00221213	0.0231946	1.94754	High Beta Significant
Islet-union	THAP1_disc1	THAP1	25	16.2485	0.0233305	0.171954	1.53861	22	13.5086	0.0185918	0.143639	1.62859	None Significant
Islet-union	VDR_3	VDR	38	17.4035	6.57313e-06	0.00016308	2.18347	21	14.1836	0.0492709	0.345782	1.48059	High Beta Significant
Islet-union	YY1_known2	YY1	25	12.7811	0.0012806	0.0140111	1.95602	19	10.6157	0.0118123	0.0981491	1.7898	None Significant
Islet-union	YY1_known7	YY1	7	2.79848	0.0229399	0.169785	2.50136	6	2.3885	0.0340759	0.248038	2.51204	None Significant
Islet-union	YY2_1	YY2	6	2.07052	0.01839	0.139412	2.89782	5	1.84056	0.0385733	0.279619	2.71657	None Significant
Islet-union	ZBTB14_1	ZBTB14	28	9.75881	7.70069e-07	3.22973e-05	2.8692	23	8.07516	8.29025e-06	0.000308799	2.84824	Both Significant
Islet-union	ZBTB14_2	ZBTB14	34	11.0417	8.67045e-09	6.94233e-07	3.07924	24	8.66331	9.67448e-06	0.000334151	2.7703	Both Significant
Islet-union	ZBTB14_3	Zfp161	20	7.98306	0.000182167	0.00275027	2.50531	19	6.10118	1.36504e-05	0.000407549	3.11415	Both Significant
Islet-union	ZBTB3_1	Zbtb3	28	15.6816	0.00258577	0.0263287	1.78553	31	12.762	7.33741e-06	0.000293749	2.42908	Low Beta Significant
Islet-union	ZBTB33_disc4	ZBTB33	7	2.11143	0.00518989	0.0473682	3.31529	4	1.68716	0.090122	0.603616	2.37084	None Significant
Islet-union	ZBTB49_1	ZBTB49	15	7.55412	0.0096862	0.0798504	1.98567	17	6.00893	0.000133491	0.0023752	2.82912	Low Beta Significant
Islet-union	ZBTB6_1	ZID	15	8.52773	0.0252589	0.182352	1.75897	11	6.53651	0.0673693	0.459969	1.68286	None Significant
Islet-union	ZBTB7A_disc1	ZBTB7A	24	8.60299	8.51141e-06	0.000202607	2.78973	19	7.75446	0.000362255	0.00515995	2.4502	Both Significant
Islet-union	ZBTB7A_disc2	ZBTB7A	10	2.67804	0.000381066	0.00504701	3.73407	8	2.45028	0.00352232	0.0340657	3.26493	High Beta Significant
Islet-union	ZBTB7A_known1	ZBTB7A	33	12.8881	1.04568e-06	3.91912e-05	2.56051	21	10.0417	0.00146567	0.0159371	2.09129	High Beta Significant
Islet-union	ZBTB7A_known2	ZBTB7B	27	9.69669	2.3182e-06	7.42461e-05	2.78446	14	7.71747	0.025228	0.191549	1.81407	High Beta Significant
Islet-union	ZBTB7A_known3	ZBTB7A	28	10.5491	3.20933e-06	9.58182e-05	2.65425	26	8.40797	4.11165e-07	3.61121e-05	3.0923	Both Significant
Islet-union	ZBTB7A_known4	ZBTB7B	22	9.249	0.000186782	0.0027883	2.37864	18	7.41627	0.000580283	0.00741544	2.4271	Both Significant
Islet-union	ZBTB7C_1	ZBTB7C	25	11.7946	0.000389046	0.00511425	2.11962	21	9.24739	0.000508286	0.00679179	2.27091	Both Significant
Islet-union	ZIC1_1	Zic1	15	8.44719	0.0238306	0.174908	1.77574	16	6.31026	0.000698268	0.00857802	2.53555	Low Beta Significant
Islet-union	ZIC1_3	ZIC1	55	21.196	1.65214e-10	2.91026e-08	2.59483	38	16.7562	3.86783e-06	0.000189257	2.26781	Both Significant
Islet-union	ZIC2_1	Zic2	19	10.5351	0.0103805	0.0838778	1.8035	23	8.22373	1.30216e-05	0.000402417	2.79678	Low Beta Significant
Islet-union	ZIC3_1	Zic3	19	10.2675	0.00799118	0.0686662	1.85051	15	7.95133	0.0154935	0.122937	1.88648	None Significant
Islet-union	ZIC3_3	ZIC3	50	23.5687	6.89922e-07	2.96416e-05	2.12146	47	19.0106	2.31281e-08	4.07404e-06	2.4723	Both Significant
Islet-union	ZIC3_4	Zic3	56	24.0368	5.81965e-09	5.39547e-07	2.32976	49	18.9345	2.46768e-09	1.1289e-06	2.58787	Both Significant
Islet-union	ZIC4_1	ZIC4	55	24.8921	4.3065e-08	2.70927e-06	2.20954	48	18.9851	8.32344e-09	2.44364e-06	2.5283	Both Significant
Islet-union	ZNF143_known1	ZNF143	55	23.5713	8.13007e-09	6.81963e-07	2.33335	42	18.4626	1.13229e-06	6.769e-05	2.27487	Both Significant
Islet-union	ZNF423_2	ZNF423	24	12.0339	0.00127085	0.0139913	1.99437	14	9.72222	0.113531	0.740693	1.44	None Significant
Islet-union	ZNF524_1	ZNF524	19	8.45331	0.000943442	0.0111536	2.24764	18	6.9976	0.000299255	0.00439286	2.57231	Low Beta Significant
Islet-union	ZNF524_2	ZNF524	21	6.87589	7.29122e-06	0.000178383	3.05415	18	5.13077	5.95186e-06	0.00024382	3.50824	Both Significant
Islet-union	ZNF589_1	SZF1-1	24	13.2664	0.00413114	0.0389148	1.80908	20	10.5118	0.00524213	0.048346	1.90263	None Significant
