## Supplemental table 12 for "Influence of genetic variants on gene expression in human pancreatic islets – implications for type 2 diabetes"

### Sheet: header info
	0
Motif	Motif name
eQTL_Fold_enrichment	Islet eQTL Fold enrichment in footprint motifs
eQTL_enrichment_Pvalue	Pvalue for enrichment of eQTL in footprint motifs
total_eQTL	Total eQTL ovelaps with footprint motifs at positions with motif information content >= 0.7. Also, either Ref or Alt allele should be the most preferred based in the motif
Motif_directionality	Motif directionality = Fraction of eQTL where most preferred base is associated with increased target gene expression
HepG2_activity	MPRA Activity score in HepG2
K562_activity	MPRA Activity score in K562
Binomial_test_P	Binomial test P value
Binomial_test_significance	Binomial test significance

### Sheet: main
Motif	eQTL_Fold_enrichment	eQTL_enrichment_Pvalue	total_eQTL	Motif_directionality	HepG2_activity	K562_activity	Binomial_test_P	Binomial_test_significance
AP1_known6	1.84876	0.000123704	16	0.8125	0.614	0.676	0.0212708	Nominally significant (P < 0.05)
ARNT_1	2.05654	6.59044e-05	22	0.5	0.35	0.42	1	Not significant
ATF3_known5	1.92204	4.79616e-05	33	0.424242	0.256	0.4	0.48685	Not significant
BCL_disc1	3.06961	1.03308e-09	28	0.642857	1.042	1.106	0.184933	Not significant
BHLHE40_known2	2.10634	2.02126e-05	23	0.347826	0.427	0.384	0.0931396	Not significant
CTCFL_disc1	1.85815	1.98441e-08	80	0.5	0.235	0.339	1	Not significant
CTCF_disc1	1.70805	5.03645e-06	29	0.344828	0.088	0.182	0.136046	Not significant
CTCF_disc2	1.93159	5.32296e-07	57	0.473684	0.239	0.323	0.791366	Not significant
CTCF_known2	1.92514	5.01287e-07	40	0.575	0.158	0.282	0.429591	Not significant
E2F_disc2	2.38172	1.73817e-07	34	0.588235	1.331	1.429	0.391528	Not significant
E2F_known18	3.86975	1.24185e-17	35	0.314286	0.289	0.924	0.0409596	Nominally significant (P < 0.05)
EGR1_disc2	2.11053	2.12763e-06	29	0.62069	0.587	0.618	0.264931	Not significant
EGR1_disc3	2.77441	5.40858e-12	52	0.615385	1.261	1.397	0.126347	Not significant
EGR1_disc5	2.42237	9.18266e-07	30	0.633333	0.29	0.369	0.200488	Not significant
EGR1_disc7	2.46189	4.4749e-09	56	0.482143	0.828	0.859	0.893853	Not significant
EGR1_known1	2.21721	3.73713e-10	60	0.516667	0.147	0.331	0.897422	Not significant
EGR1_known5	2.22592	9.87524e-13	76	0.592105	0.266	0.5	0.135385	Not significant
EGR1_known8	2.50329	3.06544e-23	92	0.51087	0.241	0.41	0.917041	Not significant
EGR1_known9	2.49515	1.36807e-16	65	0.523077	0.289	0.397	0.804317	Not significant
EGR3_3	2.61221	3.76212e-21	75	0.493333	0.242	0.399	1	Not significant
ELF1_disc1	2.22177	5.4662e-05	19	0.842105	1.476	1.572	0.00442505	Significant FDR < 10%
ELF2_1	1.59663	6.0245e-06	40	0.55	0.166	0.157	0.635828	Not significant
ELF4_1	2.14227	8.2539e-05	18	0.833333	1	1.095	0.00753784	Significant FDR < 10%
ELF5_3	2.19432	2.38055e-05	11	0.727273	0.756	0.805	0.226562	Not significant
ELF5_4	2.06208	0.00016352	10	0.6	0.75	0.81	0.753906	Not significant
ELK3_1	2.84646	8.96836e-07	19	0.842105	1.675	1.676	0.00442505	Significant FDR < 10%
ELK3_2	2.92053	8.43504e-07	20	0.75	1.675	1.676	0.0413895	Nominally significant (P < 0.05)
ELK4_1	3.73043	4.2334e-09	23	0.652174	1.655	1.573	0.21004	Not significant
ELK4_2	3.45509	3.53258e-08	19	0.736842	1.678	1.663	0.0635681	Not significant
EP300_disc4	2.96885	2.66745e-07	22	0.409091	1.606	1.671	0.523467	Not significant
ERG_1	3.11157	7.53927e-07	17	0.705882	1.592	1.62	0.143463	Not significant
ERG_3	3.07624	9.32812e-07	20	0.7	1.597	1.582	0.115318	Not significant
ETS_1	2.00594	2.3563e-07	33	0.636364	0.267	0.28	0.162756	Not significant
ETS_2	2.22238	1.6316e-06	21	0.666667	0.132	0.215	0.189247	Not significant
ETS_disc2	2.33318	3.66899e-05	20	0.75	1.698	1.808	0.0413895	Nominally significant (P < 0.05)
ETS_known1	1.83526	7.54747e-05	28	0.5	0.321	0.299	1	Not significant
ETS_known10	2.42689	1.66669e-06	18	0.833333	1.401	1.259	0.00753784	Significant FDR < 10%
ETS_known11	2.93575	5.03932e-07	19	0.842105	1.745	1.732	0.00442505	Significant FDR < 10%
ETS_known12	2.71919	2.92013e-06	21	0.761905	1.689	1.682	0.0266037	Nominally significant (P < 0.05)
ETS_known13	2.39234	1.22281e-06	30	0.533333	0.801	0.992	0.855536	Not significant
ETS_known14	3.31557	2.40464e-08	21	0.809524	1.674	1.693	0.00719738	Significant FDR < 10%
ETS_known16	3.45634	5.7224e-08	18	0.722222	1.641	1.66	0.0962524	Not significant
ETS_known18	2.52693	2.28545e-06	18	0.777778	1.609	1.67	0.0308838	Nominally significant (P < 0.05)
ETS_known2	2.29964	1.48657e-07	21	0.714286	1.195	1.164	0.0783539	Not significant
ETS_known3	2.6993	1.76502e-07	20	0.6	0.692	0.633	0.503445	Not significant
ETS_known6	2.44306	7.32628e-13	56	0.589286	0.749	0.841	0.228806	Not significant
ETS_known7	2.65883	3.07374e-07	21	0.809524	0.852	0.963	0.00719738	Significant FDR < 10%
ETS_known9	2.73808	5.57609e-11	31	0.709677	1.763	1.989	0.0294494	Nominally significant (P < 0.05)
ETV1_1	3.30371	1.26174e-08	19	0.736842	1.626	1.619	0.0635681	Not significant
ETV4_2	3.26455	7.73433e-09	20	0.75	1.578	1.621	0.0413895	Nominally significant (P < 0.05)
ETV5_1	3.48869	1.15958e-08	19	0.789474	1.548	1.56	0.0192108	Nominally significant (P < 0.05)
ETV6_1	2.34444	1.89906e-10	47	0.617021	0.782	0.972	0.143865	Not significant
ETV6_2	2.76747	1.04719e-07	19	0.789474	1.031	1.293	0.0192108	Nominally significant (P < 0.05)
FEV_2	3.06337	4.11228e-06	15	0.866667	1.572	1.597	0.00738525	Significant FDR < 10%
FLI1_1	3.51665	1.14113e-08	20	0.75	1.576	1.618	0.0413895	Nominally significant (P < 0.05)
FLI1_3	3.10258	2.10965e-06	17	0.705882	1.678	1.663	0.143463	Not significant
FLI1_4	2.38571	0.000170091	13	0.615385	0.533	0.512	0.581055	Not significant
HDAC2_disc3	1.92844	2.10722e-12	81	0.518519	-0.627	-0.334	0.824313	Not significant
HDAC2_disc4	2.89725	1.54393e-11	63	0.492063	0.836	1.014	1	Not significant
HINFP_2	2.60225	2.18784e-13	49	0.591837	0.479	0.48	0.25287	Not significant
HINFP_3	3.09712	2.4845e-35	112	0.508929	0.37	0.345	0.924775	Not significant
KLF12_2	2.52725	1.22861e-21	88	0.545455	0.193	0.515	0.455741	Not significant
KLF14_1	2.34889	2.33595e-20	108	0.546296	0.293	0.596	0.386573	Not significant
MXI1_known1	1.74042	0.0001075	21	0.52381	0.233	0.194	1	Not significant
MYB_1	2.4458	6.26287e-12	23	0.652174	0.251	0.343	0.21004	Not significant
MYC_known11	1.93927	2.85108e-07	25	0.56	0.307	0.264	0.690038	Not significant
MYC_known19	1.86921	1.72649e-05	34	0.411765	0.133	0.186	0.391528	Not significant
MYOD1_3	1.78338	5.44774e-12	47	0.382979	-0.118	-0.099	0.143865	Not significant
NR2C2_disc3	2.36023	1.42221e-08	44	0.409091	0.167	0.093	0.291215	Not significant
NRF1_disc1	2.62773	1.56618e-22	112	0.580357	1.348	1.442	0.107782	Not significant
NRF1_known1	2.64239	1.61117e-08	44	0.5	1.336	1.432	1	Not significant
NRF1_known2	2.20961	9.30891e-06	38	0.552632	1.393	1.494	0.627103	Not significant
PAX2_4	2.31311	1.84906e-06	23	0.565217	0.549	0.731	1	Not significant
PAX5_disc5	2.7135	2.02385e-21	108	0.453704	0.468	0.672	0.386573	Not significant
PAX5_known5	2.30103	7.58808e-07	22	0.545455	0.598	0.731	0.831812	Not significant
PBX3_disc1	2.63289	0.000140903	11	0.545455	0.467	0.619	1	Not significant
PBX3_disc3	1.99696	7.66286e-14	48	0.4375	0.271	0.265	0.470879	Not significant
RAD21_disc1	1.94894	2.14093e-15	69	0.434783	0.121	0.205	0.335558	Not significant
REST_disc1	1.95196	2.06441e-09	60	0.516667	-0.917	-0.491	0.897422	Not significant
REST_disc3	1.89111	9.18691e-07	57	0.385965	-0.457	-0.278	0.0627367	Not significant
REST_known3	1.82564	4.40851e-13	108	0.583333	-0.521	-0.207	0.101433	Not significant
REST_known4	1.80265	6.16407e-11	87	0.632184	-0.752	-0.45	0.0178276	Nominally significant (P < 0.05)
SETDB1_disc1	2.30923	1.17912e-24	58	0.517241	0.529	0.488	0.895683	Not significant
SP2_disc2	1.99506	3.48621e-08	25	0.36	0.438	0.48	0.229523	Not significant
SP2_disc3	2.10095	6.04733e-08	49	0.489796	0.357	0.529	1	Not significant
SPDEF_5	2.7135	3.67195e-05	17	0.588235	1.023	0.996	0.629059	Not significant
SREBP_disc1	2.04585	5.34748e-07	38	0.552632	-0.216	0.001	0.627103	Not significant
STAT_known2	2.05685	9.91814e-05	20	0.55	0.451	0.556	0.823803	Not significant
TATA_disc8	2.42813	1.22483e-13	60	0.483333	0.909	0.865	0.698883	Not significant
TFAP2_disc1	2.11645	0.000161456	23	0.782609	0.691	0.85	0.010622	Nominally significant (P < 0.05)
YY1_known7	2.35223	6.23592e-05	9	0.777778	0.476	0.53	0.179688	Not significant
YY2_1	2.78265	6.71736e-05	11	0.636364	0.9	0.865	0.548828	Not significant
ZBTB14_1	2.84526	8.61633e-18	35	0.342857	0.271	0.338	0.0895311	Not significant
ZBTB14_3	2.94608	9.49148e-18	62	0.451613	0.664	0.899	0.374152	Not significant
ZBTB33_disc4	2.58117	8.67803e-05	17	0.294118	0.371	0.317	0.143463	Not significant
ZBTB6_1	1.97439	4.18144e-06	34	0.352941	-0.086	-0.146	0.121449	Not significant
ZBTB7A_disc1	2.31687	6.04441e-10	51	0.392157	0.206	0.322	0.0919145	Not significant
ZBTB7A_disc2	2.74276	1.12552e-05	23	0.434783	0.286	0.43	0.677639	Not significant
ZNF143_known1	2.01425	4.4373e-15	43	0.325581	0.233	0.162	0.0315395	Nominally significant (P < 0.05)
SP2_disc3	2.10095	6.04733e-08	49	0.489796	0.357	0.529	1	Not significant
SPDEF_5	2.7135	3.67195e-05	17	0.588235	1.023	0.996	0.629059	Not significant
SPI1_known3	1.82459	0.000395407	16	0.625	0.166	0.259	0.454498	Not significant
SREBP_disc1	2.04585	5.34748e-07	38	0.552632	-0.216	0.001	0.627103	Not significant
STAT_known2	2.05685	9.91814e-05	20	0.55	0.451	0.556	0.823803	Not significant
TATA_disc8	2.42813	1.22483e-13	60	0.483333	0.909	0.865	0.698883	Not significant
TFAP2_disc1	2.11645	0.000161456	23	0.782609	0.691	0.85	0.010622	Nominally significant
YY1_disc1	1.56928	0.000384292	19	0.578947	0.792	0.805	0.647606	Not significant
YY1_known7	2.35223	6.23592e-05	9	0.777778	0.476	0.53	0.179688	Not significant
YY2_1	2.78265	6.71736e-05	11	0.636364	0.9	0.865	0.548828	Not significant
ZBTB14_1	2.84526	8.61633e-18	35	0.342857	0.271	0.338	0.0895311	Not significant
ZBTB14_3	2.94608	9.49148e-18	62	0.451613	0.664	0.899	0.374152	Not significant
ZBTB33_disc4	2.58117	8.67803e-05	17	0.294118	0.371	0.317	0.143463	Not significant
ZBTB6_1	1.97439	4.18144e-06	34	0.352941	-0.086	-0.146	0.121449	Not significant
ZBTB7A_disc1	2.31687	6.04441e-10	51	0.392157	0.206	0.322	0.0919145	Not significant
ZBTB7A_disc2	2.74276	1.12552e-05	23	0.434783	0.286	0.43	0.677639	Not significant
ZNF143_known1	2.01425	4.4373e-15	43	0.325581	0.233	0.162	0.0315395	Nominally significant
