## Supplemental table 13 for "Influence of genetic variants on gene expression in human pancreatic islets – implications for type 2 diabetes"

rsID	Trait
rs2296172	T2D
rs17106184	T2D
rs10923931	T2D
rs2075423	T2D
rs780094	T2D
rs10203174	T2D
rs243019	T2D
rs6723108	T2D
rs7593730	T2D
rs13389219	T2D
rs2943640	T2D
rs1801282	T2D
rs1496653	T2D
rs4607103	T2D
rs11708067	T2D
rs1470579	T2D
rs16861329	T2D
rs6808574	T2D
rs6815464	T2D
rs1801214	T2D
rs6813195	T2D
rs702634	T2D
rs459193	T2D
rs4457053	T2D
rs9502570	T2D
rs10440833	T2D
rs9470794	T2D
rs1535500	T2D
rs17168486	T2D
rs849134	T2D
rs4607517	T2D
rs10229583	T2D
rs972283	T2D
rs515071	T2D
rs896854	T2D
rs13266634	T2D
rs10814916	T2D
rs17584499	T2D
rs10811661	T2D
rs13292136	T2D
rs2796441	T2D
rs11787792	T2D
rs12779790	T2D
rs1802295	T2D
rs12571751	T2D
rs1111875	T2D
rs7903146	T2D
rs10886471	T2D
rs2334499	T2D
rs163184	T2D
rs5215	T2D
rs1552224	T2D
rs10830963	T2D
rs1359790	T2D
rs7403531	T2D
rs1436953	T2D
rs7177055	T2D
rs11634397	T2D
rs2028299	T2D
rs12899811	T2D
rs11642841	T2D
rs7202877	T2D
rs391300	T2D
rs312457	T2D
rs11651052	T2D
rs11873305	T2D
rs12454712	T2D
rs10401969	T2D
rs3786897	T2D
rs8108269	T2D
rs4812829	T2D
rs2476601	T1D
rs6691977	T1D
rs3024505	T1D
rs2111485	T1D
rs3087243	T1D
rs4849135	T1D
rs478222	T1D
rs9653442	T1D
rs113010081	T1D
rs2611215	T1D
rs10517086	T1D
rs11954020	T1D
rs1538171	T1D
rs597325	T1D
rs924043	T1D
rs6920220	T1D
rs1738074	T1D
rs7804356	T1D
rs4948088	T1D
rs62447205	T1D
rs10758593	T1D
rs722988	T1D
rs11258747	T1D
rs2104286	T1D
rs10509540	T1D
rs689	T1D
rs7928968	T1D
rs694739	T1D
rs9585056	T1D
rs4900384	T1D
rs911263	T1D
rs1465788	T1D
rs56994090	T1D
rs3825932	T1D
rs12908309	T1D
rs4788084	T1D
rs12708716	T1D
rs8056814	T1D
rs1052553	T1D
rs7221109	T1D
rs12453507	T1D
rs763361	T1D
rs1893217	T1D
rs516246	T1D
rs425105	T1D
rs34536443	T1D
rs6043409	T1D
rs11203203	T1D
rs5753037	T1D
rs229533	T1D
rs10885122	Glycaemic_traits
rs7923866	Glycaemic_traits
rs11605924	Glycaemic_traits
rs1483121	Glycaemic_traits
rs174550	Glycaemic_traits
rs11603334	Glycaemic_traits
rs10830963	Glycaemic_traits
rs340874	Glycaemic_traits
rs11619319	Glycaemic_traits
rs576674	Glycaemic_traits
rs3783347	Glycaemic_traits
rs4502156	Glycaemic_traits
rs1549318	Glycaemic_traits
rs4790333	Glycaemic_traits
rs61741902	Glycaemic_traits
rs11671664	Glycaemic_traits
rs9727115	Glycaemic_traits
rs6113722	Glycaemic_traits
rs6072275	Glycaemic_traits
rs560887	Glycaemic_traits
rs16856247	Glycaemic_traits
rs1371614	Glycaemic_traits
rs780094	Glycaemic_traits
rs3736594	Glycaemic_traits
rs895636	Glycaemic_traits
rs11708067	Glycaemic_traits
rs11920090	Glycaemic_traits
rs7651090	Glycaemic_traits
rs11715915	Glycaemic_traits
rs35658696	Glycaemic_traits
rs36046591	Glycaemic_traits
rs7708285	Glycaemic_traits
rs1019503	Glycaemic_traits
rs9368222	Glycaemic_traits
rs17762454	Glycaemic_traits
rs6947345	Glycaemic_traits
rs6947830	Glycaemic_traits
rs10259649	Glycaemic_traits
rs4607517	Glycaemic_traits
rs6943153	Glycaemic_traits
rs11558471	Glycaemic_traits
rs2722425	Glycaemic_traits
rs12549902	Glycaemic_traits
rs983309	Glycaemic_traits
rs16913693	Glycaemic_traits
rs3829109	Glycaemic_traits
rs10811661	Glycaemic_traits
rs7034200	Glycaemic_traits
rs6235	Glycaemic_traits
rs7903146	Glycaemic_traits
rs10501320	Glycaemic_traits
