## Supplemental table 14 for "Influence of genetic variants on gene expression in human pancreatic islets – implications for type 2 diabetes"

### Sheet: enrichment.pvals
Trait	Tissue	Fold Enrichment	P-value
Glycemic	Islet	1.277	0.00367
Glycemic	Ovary	1.137	0.02
Glycemic	Adrenal_Gland	1.081	0.101
Glycemic	Cells_EBV-transformed_lymphocytes	1.085	0.122
Glycemic	Skin_Sun_Exposed_Lower_leg	1.084	0.129
Glycemic	Artery_Coronary	1.052	0.207
Glycemic	Esophagus_Mucosa	1.051	0.228
Glycemic	Heart_Atrial_Appendage	1.042	0.249
Glycemic	Liver	1.04	0.253
Glycemic	Breast_Mammary_Tissue	1.039	0.28
Glycemic	Brain_Hypothalamus	1.03	0.299
Glycemic	Muscle_Skeletal	1.034	0.321
Glycemic	Brain_Cortex	1.025	0.33
Glycemic	Brain_Anterior_cingulate_cortex_BA24	1.025	0.345
Glycemic	Artery_Aorta	1.026	0.35
Glycemic	Brain_Putamen_basal_ganglia	1.017	0.385
Glycemic	Adipose_Visceral_Omentum	1.016	0.404
Glycemic	Lung	1.011	0.432
Glycemic	Uterus	1.008	0.446
Glycemic	Esophagus_Muscularis	1.009	0.446
Glycemic	Whole_Blood	0.997	0.514
Glycemic	Thyroid	0.992	0.546
Glycemic	Spleen	0.992	0.555
Glycemic	Colon_Sigmoid	0.989	0.571
Glycemic	Pituitary	0.986	0.598
Glycemic	Cells_Transformed_fibroblasts	0.979	0.601
Glycemic	Vagina	0.982	0.619
Glycemic	Testis	0.98	0.631
Glycemic	Brain_Frontal_Cortex_BA9	0.979	0.638
Glycemic	Pancreas	0.979	0.648
Glycemic	Artery_Tibial	0.974	0.656
Glycemic	Brain_Hippocampus	0.975	0.676
Glycemic	Brain_Cerebellum	0.971	0.699
Glycemic	Nerve_Tibial	0.961	0.729
Glycemic	Colon_Transverse	0.959	0.735
Glycemic	Skin_Not_Sun_Exposed_Suprapubic	0.962	0.74
Glycemic	Prostate	0.962	0.748
Glycemic	Heart_Left_Ventricle	0.953	0.758
Glycemic	Brain_Caudate_basal_ganglia	0.953	0.776
Glycemic	Stomach	0.948	0.804
Glycemic	Brain_Cerebellar_Hemisphere	0.942	0.833
Glycemic	Small_Intestine_Terminal_Ileum	0.921	0.921
Glycemic	Brain_Nucleus_accumbens_basal_ganglia	0.899	0.955
Glycemic	Esophagus_Gastroesophageal_Junction	0.899	0.964
Glycemic	Adipose_Subcutaneous	0.881	0.969
IR	Testis	1.113	0.0352
IR	Brain_Anterior_cingulate_cortex_BA24	1.102	0.0362
IR	Esophagus_Muscularis	1.111	0.0423
IR	Liver	1.102	0.0424
IR	Adipose_Subcutaneous	1.122	0.0445
IR	Artery_Aorta	1.105	0.0503
IR	Brain_Hypothalamus	1.083	0.0769
IR	Colon_Transverse	1.08	0.0965
IR	Esophagus_Mucosa	1.073	0.119
IR	Brain_Cerebellar_Hemisphere	1.062	0.145
IR	Heart_Left_Ventricle	1.067	0.146
IR	Pituitary	1.052	0.166
IR	Thyroid	1.065	0.175
IR	Islet	1.074	0.177
IR	Cells_Transformed_fibroblasts	1.062	0.186
IR	Brain_Hippocampus	1.05	0.207
IR	Whole_Blood	1.056	0.213
IR	Brain_Putamen_basal_ganglia	1.041	0.217
IR	Artery_Coronary	1.043	0.232
IR	Uterus	1.039	0.248
IR	Small_Intestine_Terminal_Ileum	1.038	0.26
IR	Brain_Cortex	1.035	0.272
IR	Heart_Atrial_Appendage	1.031	0.29
IR	Vagina	1.028	0.297
IR	Pancreas	1.03	0.307
IR	Spleen	1.027	0.323
IR	Muscle_Skeletal	1.031	0.323
IR	Brain_Cerebellum	1.024	0.341
IR	Cells_EBV-transformed_lymphocytes	1.027	0.352
IR	Artery_Tibial	1.021	0.37
IR	Brain_Nucleus_accumbens_basal_ganglia	1.015	0.397
IR	Colon_Sigmoid	1.013	0.406
IR	Breast_Mammary_Tissue	1.012	0.413
IR	Skin_Not_Sun_Exposed_Suprapubic	1.009	0.443
IR	Lung	1.009	0.446
IR	Stomach	1.006	0.451
IR	Prostate	1.002	0.487
IR	Brain_Caudate_basal_ganglia	0.989	0.578
IR	Adipose_Visceral_Omentum	0.986	0.598
IR	Nerve_Tibial	0.982	0.611
IR	Skin_Sun_Exposed_Lower_leg	0.977	0.644
IR	Brain_Frontal_Cortex_BA9	0.975	0.666
IR	Esophagus_Gastroesophageal_Junction	0.972	0.679
IR	Ovary	0.967	0.718
IR	Adrenal_Gland	0.964	0.736
T1D	Brain_Caudate_basal_ganglia	1.131	0.0225
T1D	Cells_EBV-transformed_lymphocytes	1.118	0.0561
T1D	Brain_Cerebellar_Hemisphere	1.096	0.061
T1D	Brain_Frontal_Cortex_BA9	1.096	0.0639
T1D	Brain_Nucleus_accumbens_basal_ganglia	1.103	0.0645
T1D	Brain_Cortex	1.081	0.0651
T1D	Brain_Hippocampus	1.085	0.0658
T1D	Colon_Transverse	1.094	0.0743
T1D	Brain_Hypothalamus	1.081	0.0839
T1D	Esophagus_Muscularis	1.089	0.0881
T1D	Vagina	1.08	0.0969
T1D	Heart_Atrial_Appendage	1.083	0.106
T1D	Brain_Putamen_basal_ganglia	1.067	0.132
T1D	Colon_Sigmoid	1.056	0.164
T1D	Adipose_Visceral_Omentum	1.06	0.176
T1D	Small_Intestine_Terminal_Ileum	1.053	0.183
T1D	Artery_Coronary	1.049	0.207
T1D	Skin_Sun_Exposed_Lower_leg	1.055	0.21
T1D	Liver	1.047	0.211
T1D	Heart_Left_Ventricle	1.051	0.215
T1D	Lung	1.04	0.248
T1D	Adrenal_Gland	1.036	0.277
T1D	Prostate	1.032	0.288
T1D	Thyroid	1.038	0.289
T1D	Brain_Cerebellum	1.028	0.292
T1D	Uterus	1.029	0.306
T1D	Breast_Mammary_Tissue	1.032	0.311
T1D	Brain_Anterior_cingulate_cortex_BA24	1.031	0.312
T1D	Stomach	1.03	0.312
T1D	Testis	1.025	0.331
T1D	Esophagus_Mucosa	1.025	0.34
T1D	Muscle_Skeletal	1.022	0.36
T1D	Artery_Aorta	1.022	0.368
T1D	Pituitary	1.009	0.43
T1D	Skin_Not_Sun_Exposed_Suprapubic	1.011	0.431
T1D	Spleen	1.007	0.445
T1D	Islet	1.005	0.477
T1D	Nerve_Tibial	0.994	0.553
T1D	Esophagus_Gastroesophageal_Junction	0.991	0.56
T1D	Adipose_Subcutaneous	0.987	0.584
T1D	Pancreas	0.987	0.596
T1D	Artery_Tibial	0.984	0.599
T1D	Whole_Blood	0.98	0.62
T1D	Cells_Transformed_fibroblasts	0.976	0.626
T1D	Ovary	0.97	0.702
T2D (All)	Islet	1.101	0.0715
T2D (All)	Uterus	1.062	0.103
T2D (All)	Pancreas	1.055	0.121
T2D (All)	Liver	1.061	0.122
T2D (All)	Artery_Aorta	1.047	0.181
T2D (All)	Brain_Hypothalamus	1.038	0.198
T2D (All)	Heart_Atrial_Appendage	1.04	0.208
T2D (All)	Skin_Sun_Exposed_Lower_leg	1.024	0.325
T2D (All)	Brain_Nucleus_accumbens_basal_ganglia	1.023	0.326
T2D (All)	Vagina	1.017	0.348
T2D (All)	Prostate	1.014	0.378
T2D (All)	Colon_Sigmoid	1.016	0.382
T2D (All)	Brain_Cortex	1.014	0.384
T2D (All)	Cells_EBV-transformed_lymphocytes	1.014	0.405
T2D (All)	Ovary	1.003	0.474
T2D (All)	Adipose_Visceral_Omentum	1.003	0.477
T2D (All)	Small_Intestine_Terminal_Ileum	1.002	0.486
T2D (All)	Spleen	0.997	0.53
T2D (All)	Brain_Putamen_basal_ganglia	0.993	0.562
T2D (All)	Muscle_Skeletal	0.989	0.581
T2D (All)	Thyroid	0.989	0.584
T2D (All)	Esophagus_Mucosa	0.987	0.605
T2D (All)	Skin_Not_Sun_Exposed_Suprapubic	0.987	0.611
T2D (All)	Colon_Transverse	0.984	0.627
T2D (All)	Artery_Coronary	0.985	0.629
T2D (All)	Esophagus_Muscularis	0.978	0.664
T2D (All)	Whole_Blood	0.973	0.688
T2D (All)	Adipose_Subcutaneous	0.974	0.694
T2D (All)	Adrenal_Gland	0.975	0.697
T2D (All)	Stomach	0.973	0.702
T2D (All)	Nerve_Tibial	0.971	0.707
T2D (All)	Brain_Cerebellum	0.969	0.745
T2D (All)	Brain_Frontal_Cortex_BA9	0.968	0.751
T2D (All)	Brain_Anterior_cingulate_cortex_BA24	0.964	0.759
T2D (All)	Breast_Mammary_Tissue	0.964	0.768
T2D (All)	Heart_Left_Ventricle	0.961	0.786
T2D (All)	Cells_Transformed_fibroblasts	0.949	0.803
T2D (All)	Pituitary	0.96	0.826
T2D (All)	Brain_Hippocampus	0.95	0.85
T2D (All)	Lung	0.942	0.881
T2D (All)	Testis	0.945	0.892
T2D (All)	Brain_Caudate_basal_ganglia	0.937	0.917
T2D (All)	Brain_Cerebellar_Hemisphere	0.927	0.927
T2D (All)	Esophagus_Gastroesophageal_Junction	0.928	0.937
T2D (All)	Artery_Tibial	0.905	0.969
T2D (BC)	Islet	1.278	0.0258
T2D (BC)	Artery_Aorta	1.169	0.0613
T2D (BC)	Heart_Atrial_Appendage	1.12	0.112
T2D (BC)	Uterus	1.125	0.117
T2D (BC)	Whole_Blood	1.15	0.118
T2D (BC)	Brain_Cortex	1.112	0.121
T2D (BC)	Artery_Coronary	1.086	0.2
T2D (BC)	Vagina	1.068	0.239
T2D (BC)	Prostate	1.065	0.242
T2D (BC)	Brain_Hippocampus	1.059	0.27
T2D (BC)	Spleen	1.06	0.273
T2D (BC)	Adrenal_Gland	1.037	0.349
T2D (BC)	Brain_Hypothalamus	1.029	0.377
T2D (BC)	Breast_Mammary_Tissue	1.028	0.388
T2D (BC)	Ovary	1.028	0.39
T2D (BC)	Colon_Transverse	1.018	0.434
T2D (BC)	Pituitary	1.014	0.434
T2D (BC)	Brain_Frontal_Cortex_BA9	1.005	0.474
T2D (BC)	Artery_Tibial	0.995	0.518
T2D (BC)	Liver	0.995	0.521
T2D (BC)	Colon_Sigmoid	0.973	0.613
T2D (BC)	Stomach	0.972	0.616
T2D (BC)	Brain_Nucleus_accumbens_basal_ganglia	0.971	0.618
T2D (BC)	Muscle_Skeletal	0.964	0.637
T2D (BC)	Brain_Putamen_basal_ganglia	0.96	0.654
T2D (BC)	Cells_Transformed_fibroblasts	0.957	0.657
T2D (BC)	Esophagus_Muscularis	0.958	0.66
T2D (BC)	Esophagus_Mucosa	0.943	0.697
T2D (BC)	Adipose_Subcutaneous	0.933	0.74
T2D (BC)	Cells_EBV-transformed_lymphocytes	0.914	0.768
T2D (BC)	Testis	0.926	0.8
T2D (BC)	Small_Intestine_Terminal_Ileum	0.914	0.817
T2D (BC)	Nerve_Tibial	0.912	0.821
T2D (BC)	Brain_Cerebellar_Hemisphere	0.904	0.827
T2D (BC)	Brain_Cerebellum	0.913	0.832
T2D (BC)	Lung	0.899	0.85
T2D (BC)	Skin_Not_Sun_Exposed_Suprapubic	0.899	0.854
T2D (BC)	Adipose_Visceral_Omentum	0.899	0.86
T2D (BC)	Brain_Caudate_basal_ganglia	0.891	0.871
T2D (BC)	Skin_Sun_Exposed_Lower_leg	0.886	0.884
T2D (BC)	Brain_Anterior_cingulate_cortex_BA24	0.889	0.885
T2D (BC)	Pancreas	0.9	0.886
T2D (BC)	Thyroid	0.882	0.898
T2D (BC)	Heart_Left_Ventricle	0.846	0.929
T2D (BC)	Esophagus_Gastroesophageal_Junction	0.815	0.978
T2D (IR)	Uterus	1.322	0.0333
T2D (IR)	Brain_Hypothalamus	1.263	0.0681
T2D (IR)	Adipose_Subcutaneous	1.297	0.0883
T2D (IR)	Liver	1.203	0.0945
T2D (IR)	Artery_Aorta	1.241	0.112
T2D (IR)	Prostate	1.176	0.115
T2D (IR)	Heart_Left_Ventricle	1.242	0.121
T2D (IR)	Adipose_Visceral_Omentum	1.187	0.13
T2D (IR)	Brain_Cerebellum	1.175	0.14
T2D (IR)	Spleen	1.189	0.145
T2D (IR)	Brain_Anterior_cingulate_cortex_BA24	1.166	0.172
T2D (IR)	Heart_Atrial_Appendage	1.15	0.176
T2D (IR)	Esophagus_Muscularis	1.159	0.212
T2D (IR)	Colon_Transverse	1.151	0.214
T2D (IR)	Lung	1.088	0.28
T2D (IR)	Pancreas	1.093	0.287
T2D (IR)	Esophagus_Gastroesophageal_Junction	1.09	0.289
T2D (IR)	Islet	1.092	0.312
T2D (IR)	Pituitary	1.071	0.333
T2D (IR)	Breast_Mammary_Tissue	1.061	0.357
T2D (IR)	Ovary	1.056	0.37
T2D (IR)	Brain_Cortex	1.052	0.372
T2D (IR)	Vagina	1.052	0.377
T2D (IR)	Muscle_Skeletal	1.049	0.389
T2D (IR)	Skin_Not_Sun_Exposed_Suprapubic	1.047	0.39
T2D (IR)	Testis	1.04	0.394
T2D (IR)	Brain_Hippocampus	1.027	0.43
T2D (IR)	Small_Intestine_Terminal_Ileum	1.018	0.445
T2D (IR)	Brain_Frontal_Cortex_BA9	1.01	0.478
T2D (IR)	Cells_Transformed_fibroblasts	0.982	0.536
T2D (IR)	Thyroid	0.985	0.539
T2D (IR)	Whole_Blood	0.983	0.542
T2D (IR)	Stomach	0.973	0.572
T2D (IR)	Artery_Coronary	0.97	0.574
T2D (IR)	Brain_Putamen_basal_ganglia	0.959	0.605
T2D (IR)	Brain_Cerebellar_Hemisphere	0.941	0.65
T2D (IR)	Skin_Sun_Exposed_Lower_leg	0.936	0.65
T2D (IR)	Colon_Sigmoid	0.924	0.664
T2D (IR)	Brain_Caudate_basal_ganglia	0.939	0.664
T2D (IR)	Cells_EBV-transformed_lymphocytes	0.912	0.679
T2D (IR)	Artery_Tibial	0.885	0.77
T2D (IR)	Brain_Nucleus_accumbens_basal_ganglia	0.883	0.778
T2D (IR)	Adrenal_Gland	0.878	0.786
T2D (IR)	Esophagus_Mucosa	0.831	0.843
T2D (IR)	Nerve_Tibial	0.813	0.904
