## Supplemental table 16 for "Influence of genetic variants on gene expression in human pancreatic islets – implications for type 2 diabetes"

### Sheet: eQTL.GWAS.overlap.r2
eQTL																						GWAS (T2D, glycemic)							Differential expression: T2D vs nonT2D			DE after high glucose treatment of islets from normoglycemic donors				DE after high glucose treatment of islets from type 2 diabetic donors				ENSEMBL ID	Gene
Trait	GeneName	Strand	GeneType	GeneID	Chr	BP	BestExonID	NumExons	NumVariantCis	DistanceWithBest	SNPid	A1	A2	MAF	SNPchr	StartSNP	EndSNP	Nominal_Pval	Slope	EmpiricalAdjustedPval	BetaAdjustedPval	GWAS_SNP	Risk allele	GWAS_locus	r2	OverlapGWAS	OverlapBestEQTL	SNPid	logFC	P,Value	adjP	Symbol	logFC	P.Value	adj.P.Val	logFC	P.Value	adj.P.Val	GeneName	Ensembl	description
FGluFproinsulinFGlu_BMI_adjusted	STARD10	-	protein_coding	ENSG00000214530.3	11	72504726	ENSG00000214530.3_72470239_72470426	9	4374	71741	rs11603334	G	A	0.159535	11	72432985	72432985	2.48317e-33	0.673146	0.000999001	3.78194e-27	rs11603334	G	ARAP1	1	HI_32-Active_Promoter;PPARG;Islet-Active_Promoter;	HI_32-Active_Promoter;PPARG;Islet-Active_Promoter;	rs11603334	0.0131803	0.88624	0.935318	STARD10	0.197079	0.00274512	0.0151737	0.00282846	0.978013	0.992868	STARD10	ENSG00000214530	StAR-related lipid transfer (START) domain containing 10 [Source:HGNC Symbol;Acc:HGNC:10666]
FGlu_BMI_adjusted	RDH5	+	protein_coding	ENSG00000135437.5	12	56114151	ENSG00000135437.5_56118106_56118489	4	4552	746426	rs2933243	G	A	0.177916	12	56860577	56860577	1.29296e-07	0.242465	0.000999001	0.000750119	rs2657879	G	GLS2	0.972	HI_32-Weak_Enhancer;	NA;	rs2933243	0.0791413	0.6785	0.904667	RDH5	-0.467528	4.36582e-05	0.000844483	-0.108709	0.475824	0.814197	RDH5	ENSG00000135437	glutaminase 2 (liver, mitochondrial) [Source:HGNC Symbol;Acc:HGNC:29570]
FGlu	WARS	-	protein_coding	ENSG00000140105.13	14	100843142	ENSG00000140105.13_100840473_100840602	12	5567	10860	rs2146105	C	G	0.215087	14	100832282	100832282	3.05257e-25	-1.66531	0.000999001	5.44603e-19	rs3783347	G	WARS	1	HI_32-Weak_Enhancer;Islet-Weak_Enhancer;	Islet-Txn_Elongation;HI_32-Transcription;	rs2146105	-0.0229907	0.784379	0.920335	WARS	0.305611	2.69486e-06	0.000115294	0.120305	0.187604	0.663253	WARS	ENSG00000140105	tryptophanyl-tRNA synthetase [Source:HGNC Symbol;Acc:HGNC:12729]
FGlu	WARS	-	protein_coding	ENSG00000140105.13	14	100843142	ENSG00000140105.13_100842597_100843142	12	5567	5912	rs4905957	C	T	0.255893	14	100837230	100837230	1.4786e-11	0.551888	0.000999001	2.69814e-07	rs3783347	G	WARS	0.81	HI_32-Weak_Enhancer;Islet-Weak_Enhancer;	HI_32-Weak_Enhancer;	rs4905957	-0.0229907	0.784379	0.920335	WARS	0.305611	2.69486e-06	0.000115294	0.120305	0.187604	0.663253	WARS	ENSG00000140105	tryptophanyl-tRNA synthetase [Source:HGNC Symbol;Acc:HGNC:12729]
FGlu	WDR25	+	protein_coding	ENSG00000176473.9	14	100842755	ENSG00000176473.9_100847247_100848083	9	5574	-118	rs2273804	C	G	0.260869	14	100842637	100842637	1.94963e-17	-0.382668	0.000999001	5.39575e-13	rs3783347	G	WARS	0.724	HI_32-Weak_Enhancer;Islet-Weak_Enhancer;	Islet-Active_Promoter;HI_32-Active_Promoter;Pol2;Pol2-4H8;HEY1;TAF1;Oct-2;POU2F2;CEBPB;TAF7;p300;TBP;Sin3Ak-20;YY1;GABP;STAT1;HMGN3;RFX5;USF-1;CHD2;SP1;ELK4;BCLAF1;E2F4;ELF1;SIX5;NF-YB;Egr-1;CCNT2;IRF1;IRF3;SRF;NF-YA;Max;c-Myc;c-Fos;Mxi1;	rs2273804	0.210425	0.0336604	0.235623	WDR25	0.447678	4.26263e-05	0.000833617	0.200963	0.153747	0.634142	WDR25	ENSG00000176473	WD repeat domain 25 [Source:HGNC Symbol;Acc:HGNC:21064]
Fproinsulin	LARP6	-	protein_coding	ENSG00000166173.9	15	71146498	ENSG00000166173.9_71123863_71125455	5	5359	30053	rs8042275	A	G	0.401992	15	71116445	71116445	8.59871e-07	-0.122493	0.002997	0.00664688	rs1549318	G	LARP6	0.97	NA;	NA;	rs8042275	-0.0166235	0.821728	0.920335	LARP6	0.0399679	0.656953	0.761285	-0.20699	0.050151	0.520696	LARP6	ENSG00000166173	La ribonucleoprotein domain family, member 6 [Source:HGNC Symbol;Acc:HGNC:24012]
Fproinsulin	SNX7	+	protein_coding	ENSG00000162627.12	1	99127236	ENSG00000162627.12_99203793_99203945	10	5317	62106	rs61786362	G	A	0.4012	1	99189342	99189342	1.65219e-16	0.284915	0.000999001	2.39503e-11	rs9727115	G	SNX7	0.934	HI_32-Transcription;	NA;	rs61786362	-0.0898956	0.169342	0.474157	SNX7	0.0687871	0.113442	0.218292	-0.0902874	0.37557	0.768607	SNX7	ENSG00000162627	sorting nexin 7 [Source:HGNC Symbol;Acc:HGNC:14971]
FGluHOMAB	G6PC2	+	protein_coding	ENSG00000152254.6	2	169757750	ENSG00000152254.6_169757750_169758059	6	6275	-4074	rs12475700	G	A	0.396515	2	169753676	169753676	3.09851e-09	-0.151787	0.000999001	4.75629e-05	rs560887	T	G6PC2	0.656	Islet-Weak_Enhancer;HI_32-Strong_Enhancer;	HI_32-Weak_Enhancer;Islet-Weak_Enhancer;	rs12475700	-0.564578	0.0268418	0.235623	G6PC2	0.1832	0.194697	0.324318	0.537781	0.00289415	0.174282	G6PC2	ENSG00000152254	glucose-6-phosphatase, catalytic, 2 [Source:HGNC Symbol;Acc:HGNC:28906]
FGlu	SIX2	-	protein_coding	ENSG00000170577.7	2	45236569	ENSG00000170577.7_45235690_45236569	2	6577	44489	rs12712928	G	C	0.144406	2	45192080	45192080	4.81509e-09	-0.223306	0.000999001	3.32676e-05	rs895636	C	SIX3-SIX2	0.569	HI_32-Weak_Enhancer;Islet-Weak_Enhancer;	HI_32-Strong_Enhancer;ZNF263;GR;CTCF;CTCF;Islet-Weak_Enhancer;	rs12712928	-0.0237978	0.901914	0.935318	SIX2	-0.914139	6.64729e-08	7.68728e-06	-1.07828	3.9397e-06	0.00523915	SIX2	ENSG00000170577	SIX homeobox 2 [Source:HGNC Symbol;Acc:HGNC:10888]
FGlu	AC012354.6	+	lincRNA	ENSG00000225156.2	2	45181803	ENSG00000225156.2_45193557_45195901	1	6575	10277	rs12712928	G	C	0.144406	2	45192080	45192080	3.69205e-20	-0.628762	0.000999001	1.27591e-15	rs895636	C	SIX3-SIX2	0.569	HI_32-Weak_Enhancer;Islet-Weak_Enhancer;	HI_32-Strong_Enhancer;ZNF263;GR;CTCF;CTCF;Islet-Weak_Enhancer;	rs12712928											AC012354.6
FGlu	RP11-89K21.1	-	lincRNA	ENSG00000259439.1	2	45166338	ENSG00000259439.1_45147332_45150718	1	6544	-25767	rs12712929	G	T	0.145739	2	45192105	45192105	1.48264e-13	-0.571635	0.000999001	1.55394e-09	rs895636	C	SIX3-SIX2	0.532	HI_32-Weak_Enhancer;Islet-Weak_Enhancer;	HI_32-Strong_Enhancer;ZNF263;GR;CTCF;CTCF;Islet-Weak_Enhancer;	rs12712929											RP11-89K21.1
FGlu	SIX3	+	protein_coding	ENSG00000138083.3	2	45168902	ENSG00000138083.3_45171707_45173216	2	6558	23203	rs12712929	G	T	0.145739	2	45192105	45192105	1.8451e-23	-0.655975	0.000999001	1.63999e-17	rs895636	C	SIX3-SIX2	0.532	HI_32-Weak_Enhancer;Islet-Weak_Enhancer;	HI_32-Strong_Enhancer;ZNF263;GR;CTCF;CTCF;Islet-Weak_Enhancer;	rs12712929	0.317774	0.219913	0.559778	SIX3	-0.546448	1.11241e-05	0.000318134	-0.554369	6.9652e-05	0.0205834	SIX3	ENSG00000138083	SIX homeobox 3 [Source:HGNC Symbol;Acc:HGNC:10889]
FGluHOMAB2hGlu	ADCY5	-	protein_coding	ENSG00000173175.10	3	123168605	ENSG00000173175.10_123001143_123003583	21	5166	102827	rs11708067	A	G	0.217857	3	123065778	123065778	8.17888e-43	0.580912	0.000999001	1.17577e-31	rs11708067	A	ACDY5	1	Islet-Weak_Enhancer;NKX2_2;HI_32-Weak_Enhancer;	Islet-Weak_Enhancer;NKX2_2;HI_32-Weak_Enhancer;	rs11708067	-0.174859	0.274043	0.619336	ADCY5	0.281997	0.0697166	0.153369	-0.138432	0.33909	0.751387	ADCY5	ENSG00000173175	adenylate cyclase 5 [Source:HGNC Symbol;Acc:HGNC:236]
2hGlu_BMI_adjustedFGlu	IGF2BP2	-	protein_coding	ENSG00000073792.11	3	185542844	ENSG00000073792.11_185361527_185363411	16	4798	21896	rs9854769	A	G	0.29374	3	185520948	185520948	3.93952e-11	-0.193032	0.000999001	6.56892e-06	rs7651090	G	IGF2BP2	0.981	Islet-Weak_Enhancer;HI_32-Weak_Enhancer;	NA;	rs9854769	0.100147	0.410273	0.675744	IGF2BP2	0.241522	0.0412904	0.104906	-0.205977	0.138464	0.621846	IGF2BP2	ENSG00000073792	insulin-like growth factor 2 mRNA binding protein 2 [Source:HGNC Symbol;Acc:HGNC:28867]
2hGlu	ERAP2	+	protein_coding	ENSG00000164308.12	5	96211643	ENSG00000164308.12_96253166_96255420	18	6313	40946	rs2910686	T	C	0.420204	5	96252589	96252589	4.61702e-121	1.02697	0.000999001	7.9594e-101	rs1019503	A	ERAP2	0.891	NA;	NA;	rs2910686	0.13699	0.66822	0.904667	ERAP2	-0.0986165	0.382737	0.52544	0.196616	0.430738	0.792355	ERAP2	ENSG00000164308	endoplasmic reticulum aminopeptidase 2 [Source:HGNC Symbol;Acc:HGNC:29499]
2hGlu	LNPEP	+	protein_coding	ENSG00000113441.11	5	96271098	ENSG00000113441.11_96271098_96273470	18	6612	-13269	rs251343	C	T	0.367534	5	96257829	96257829	1.9396e-15	0.277786	0.000999001	4.33231e-10	rs1019503	A	ERAP2	0.686	NA;	Islet-Weak_Enhancer;HI_32-Weak_Enhancer;	rs251343	-0.0145904	0.803788	0.920335	LNPEP	1.94679e-05	0.999691	0.999691	0.173251	0.104034	0.592091	LNPEP	ENSG00000113441	leucyl/cystinyl aminopeptidase [Source:HGNC Symbol;Acc:HGNC:6656]
FGluHOMAB	DGKB	-	protein_coding	ENSG00000136267.9	7	15014402	ENSG00000136267.9_14184674_14188863	25	6830	-46027	rs10231021	T	A	0.479882	7	15060429	15060429	1.10638e-17	0.314014	0.000999001	4.86082e-11	rs6947830	A	DGKB-TMEM195	0.923	Islet-Weak_Enhancer;HI_32-Weak_Enhancer;	NA;	rs10231021	0.373328	0.0327198	0.235623	DGKB	0.114449	0.218141	0.351178	0.427576	0.00658274	0.254721	DGKB	ENSG00000136267	diacylglycerol kinase, beta 90kDa [Source:HGNC Symbol;Acc:HGNC:2850]
CIR	NKX6-3	-	protein_coding	ENSG00000165066.11	8	41508855	ENSG00000165066.11_41507630_41508855	3	5599	-1060	rs4736819	C	T	0.399744	8	41509915	41509915	5.45713e-13	-0.295119	0.000999001	9.69577e-09	rs12549902	A	ANK1	0.926	HI_32-Active_Promoter;CTCF;Rad21;	NA;	rs4736819	-0.1972	0.356607	0.670559	NKX6-3	-0.61137	0.000258488	0.00295695	-0.305417	0.224858	0.687697	NKX6-3	ENSG00000165066	NK6 homeobox 3 [Source:HGNC Symbol;Acc:HGNC:26328]
FGluInsIndex	DNLZ	-	protein_coding	ENSG00000213221.4	9	139258241	ENSG00000213221.4_139253932_139256632	3	6058	11647	rs28679497	G	A	0.277771	9	139246594	139246594	3.0693e-10	0.218193	0.000999001	2.98933e-06	rs3829109	G	DNLZ-GPSM1	0.625	Islet-Weak_Enhancer;HI_32-Weak_Enhancer;	HI_32-Strong_Enhancer;Islet-Weak_Enhancer;	rs28679497	0.189824	0.359228	0.670559	DNLZ								ENSG00000213221
FGluInsIndex	CARD9	-	protein_coding	ENSG00000187796.9	9	139268133	ENSG00000187796.9_139257441_139258853	4	6066	21365	rs61386106	G	A	0.277028	9	139246768	139246768	3.37526e-10	0.215692	0.000999001	5.47167e-06	rs3829109	G	DNLZ-GPSM1	0.595	Islet-Weak_Enhancer;HI_32-Weak_Enhancer;	HI_32-Strong_Enhancer;Islet-Weak_Enhancer;	rs61386106					0.143969	0.461352	0.598216	-0.174667	0.598756	0.871819	CARD9		caspase recruitment domain family, member 9 [Source:HGNC Symbol;Acc:HGNC:16391]
FGluInsIndex	GPSM1	+	protein_coding	ENSG00000160360.7	9	139221932	ENSG00000160360.7_139252466_139254057	15	6025	26150	rs28642213	A	G	0.268616	9	139248082	139248082	4.72468e-17	0.309232	0.000999001	1.41716e-11	rs3829109	G	DNLZ-GPSM1	0.642	Islet-Weak_Enhancer;HI_32-Weak_Enhancer;	HI_32-Strong_Enhancer;Islet-Active_Promoter;	rs28642213	0.507307	0.0177998	0.235623	GPSM1	-0.050282	0.737409	0.82255	-0.151264	0.583991	0.866028	GPSM1	ENSG00000160360	G-protein signaling modulator 1 [Source:HGNC Symbol;Acc:HGNC:17858]
FproinsulinFGlu2hGlu	TCF7L2	+	protein_coding	ENSG00000148737.11	10	114710009	ENSG00000148737.11_114925314_114927437	18	4770	48340	rs7903146	C	T	0.259524	10	114758349	114758349	1.904e-07	0.21784	0.002997	0.00517155	rs7903146	T	TCF7L2	1	Islet-Strong_Enhancer;HI_32-Strong_Enhancer;NKX2_2;MAFB;FOXA2;	Islet-Strong_Enhancer;HI_32-Strong_Enhancer;NKX2_2;MAFB;FOXA2;	rs7903146	0.00245676	0.97189	0.97189	TCF7L2	-0.0613689	0.457003	0.594123	-0.138944	0.265387	0.711206	TCF7L2	ENSG00000148737	transcription factor 7-like 2 (T-cell specific, HMG-box) [Source:HGNC Symbol;Acc:HGNC:11641]
FproinsulinFGlu	MADD	+	protein_coding	ENSG00000110514.14	11	47290712	ENSG00000110514.14_47299716_47299829	37	3038	21977	rs11039165	A	G	0.227481	11	47312689	47312689	2.55555e-17	-0.262744	0.000999001	4.47912e-11	rs10501320	G	MADD	0.982	Islet-Strong_Enhancer;NKX2_2;HI_32-Strong_Enhancer;	STAT1;Islet-Txn_Elongation;HI_32-Transcription;	rs11039165	-0.0627724	0.287549	0.619336	MADD	-0.109874	0.023475	0.0699561	0.10397	0.282331	0.718181	MADD	ENSG00000110514	MAP-kinase activating death domain [Source:HGNC Symbol;Acc:HGNC:6766]
T2D	ITGB6	-	protein_coding	ENSG00000115221.6	2	161128399	ENSG00000115221.6_161114229_161114557	17	5884	1667	rs764729	A	C	0.242132	2	161126732	161126732	2.79497e-16	-0.418942	0.000999001	4.40004e-11	rs7593730	C	RBMS1	0.562	NA;	HA-E2F1;SETDB1;HI_32-Active_Promoter;Pol2;CTCF;FOSL2;Pol2(b);YY1;Rad21;SMC3;E2F6;CTCF;CtBP2;CTCF;Islet-Active_Promoter;AP-2alpha;GR;YY1;CTCFL;AP-2gamma;c-Myc;PPARG;TAF7;BCL3;c-Fos;	rs764729	-0.0374398	0.798609	0.920335	ITGB6	0.162201	0.0754804	0.162465	-0.173492	0.377814	0.769641	ITGB6	ENSG00000115221	integrin, beta 6 [Source:HGNC Symbol;Acc:HGNC:6161]
T2D	UBE2E2	+	protein_coding	ENSG00000182247.5	3	23244511	ENSG00000182247.5_23631225_23633284	7	6342	212569	rs13094957	T	C	0.229785	3	23457080	23457080	7.63623e-13	-0.344081	0.000999001	4.84598e-08	rs1496653	A	UBE2E2	1	NA;	NA;	rs13094957	0.139878	0.0972125	0.451452	UBE2E2	0.0645339	0.366549	0.509972	-0.0476814	0.498221	0.824927	UBE2E2	ENSG00000182247	ubiquitin-conjugating enzyme E2E 2 [Source:HGNC Symbol;Acc:HGNC:12478]
T2D	ADCY5	-	protein_coding	ENSG00000173175.10	3	123168605	ENSG00000173175.10_123001143_123003583	21	5166	102827	rs11708067	A	G	0.217857	3	123065778	123065778	8.17888e-43	0.580912	0.000999001	1.17577e-31	rs11708067	A	ADCY5	1	Islet-Weak_Enhancer;NKX2_2;HI_32-Weak_Enhancer;	Islet-Weak_Enhancer;NKX2_2;HI_32-Weak_Enhancer;	rs11708067	-0.174859	0.274043	0.619336	ADCY5	0.281997	0.0697166	0.153369	-0.138432	0.33909	0.751387	ADCY5	ENSG00000173175	adenylate cyclase 5 [Source:HGNC Symbol;Acc:HGNC:236]
T2D	ADCY5	-	protein_coding	ENSG00000173175.10	3	123168605	ENSG00000173175.10_123001143_123003583	21	5166	102827	rs11708067	A	G	0.217857	3	123065778	123065778	8.17888e-43	0.580912	0.000999001	1.17577e-31	rs11717195	T	ADCY5	0.935	Islet-Repressed;	Islet-Weak_Enhancer;NKX2_2;HI_32-Weak_Enhancer;	rs11708067	-0.174859	0.274043	0.619336	ADCY5	0.281997	0.0697166	0.153369	-0.138432	0.33909	0.751387	ADCY5	ENSG00000173175	adenylate cyclase 5 [Source:HGNC Symbol;Acc:HGNC:236]
T2D	IGF2BP2	-	protein_coding	ENSG00000073792.11	3	185542844	ENSG00000073792.11_185361527_185363411	16	4798	21896	rs9854769	A	G	0.29374	3	185520948	185520948	3.93952e-11	-0.193032	0.000999001	6.56892e-06	rs4402960	T	IGF2BP2	0.991	NA;	NA;	rs9854769	0.100147	0.410273	0.675744	IGF2BP2	0.241522	0.0412904	0.104906	-0.205977	0.138464	0.621846	IGF2BP2	ENSG00000073792	insulin-like growth factor 2 mRNA binding protein 2 [Source:HGNC Symbol;Acc:HGNC:28867]
T2D	IGF2BP2	-	protein_coding	ENSG00000073792.11	3	185542844	ENSG00000073792.11_185361527_185363411	16	4798	21896	rs9854769	A	G	0.29374	3	185520948	185520948	3.93952e-11	-0.193032	0.000999001	6.56892e-06	rs1470579	C	IGF2BP2	0.991	NA;	NA;	rs9854769	0.100147	0.410273	0.675744	IGF2BP2	0.241522	0.0412904	0.104906	-0.205977	0.138464	0.621846	IGF2BP2	ENSG00000073792	insulin-like growth factor 2 mRNA binding protein 2 [Source:HGNC Symbol;Acc:HGNC:28867]
T2D	IGF2BP2	-	protein_coding	ENSG00000073792.11	3	185542844	ENSG00000073792.11_185361527_185363411	16	4798	21896	rs9854769	A	G	0.29374	3	185520948	185520948	3.93952e-11	-0.193032	0.000999001	6.56892e-06	rs6769511	C	IGF2BP2	0.991	GATA-1;	NA;	rs9854769	0.100147	0.410273	0.675744	IGF2BP2	0.241522	0.0412904	0.104906	-0.205977	0.138464	0.621846	IGF2BP2	ENSG00000073792	insulin-like growth factor 2 mRNA binding protein 2 [Source:HGNC Symbol;Acc:HGNC:28867]
T2D	KCNK17	-	protein_coding	ENSG00000124780.9	6	39282329	ENSG00000124780.9_39266777_39267513	5	6270	-8505	rs3807042	T	G	0.448876	6	39290834	39290834	1.88351e-06	0.216626	0.013986	0.016075	rs1535500	T	KCNK16	0.837	Islet-Weak_Enhancer;HI_32-Strong_Enhancer;	NKX2_2;FOXA2;HI_32-Active_Promoter;Islet-Active_Promoter;	rs3807042	0.279895	0.117345	0.451452	KCNK17	-0.255258	0.0339968	0.0910728	0.163538	0.528484	0.839327	KCNK17	ENSG00000124780	potassium channel, subfamily K, member 17 [Source:HGNC Symbol;Acc:HGNC:14465]
T2D	DGKB	-	protein_coding	ENSG00000136267.9	7	15014402	ENSG00000136267.9_14378140_14378335	25	6830	116120	rs17168486	C	T	0.196429	7	14898282	14898282	8.02601e-09	0.354725	0.002997	0.000548236	rs17168486	T	DGKB	1	TCF4;HI_32-Active_Promoter;Islet-Weak_Enhancer;	TCF4;HI_32-Active_Promoter;Islet-Weak_Enhancer;	rs17168486	0.373328	0.0327198	0.235623	DGKB	0.114449	0.218141	0.351178	0.427576	0.00658274	0.254721	DGKB	ENSG00000136267	diacylglycerol kinase, beta 90kDa [Source:HGNC Symbol;Acc:HGNC:2850]
T2D	DGKB	-	protein_coding	ENSG00000136267.9	7	15014402	ENSG00000136267.9_14184674_14188863	25	6830	-46027	rs10231021	T	A	0.479882	7	15060429	15060429	1.10638e-17	0.314014	0.000999001	4.86082e-11	rs6960043	C	DGKB	0.893	NA;	NA;	rs10231021	0.373328	0.0327198	0.235623	DGKB	0.114449	0.218141	0.351178	0.427576	0.00658274	0.254721	DGKB	ENSG00000136267	diacylglycerol kinase, beta 90kDa [Source:HGNC Symbol;Acc:HGNC:2850]
T2D	DGKB	-	protein_coding	ENSG00000136267.9	7	15014402	ENSG00000136267.9_14184674_14188863	25	6830	-46027	rs10231021	T	A	0.479882	7	15060429	15060429	1.10638e-17	0.314014	0.000999001	4.86082e-11	rs2191349	T	DGKB	0.908	HI_32-Strong_Enhancer;	NA;	rs10231021	0.373328	0.0327198	0.235623	DGKB	0.114449	0.218141	0.351178	0.427576	0.00658274	0.254721	DGKB	ENSG00000136267	diacylglycerol kinase, beta 90kDa [Source:HGNC Symbol;Acc:HGNC:2850]
T2D	DNLZ	-	protein_coding	ENSG00000213221.4	9	139258241	ENSG00000213221.4_139253932_139256632	3	6058	11647	rs28679497	G	A	0.277771	9	139246594	139246594	3.0693e-10	0.218193	0.000999001	2.98933e-06	rs11787792	A	GPSM1	0.644	HI_32-Weak_Enhancer;	HI_32-Strong_Enhancer;Islet-Weak_Enhancer;	rs28679497	0.189824	0.359228	0.670559	DNLZ								ENSG00000213221
T2D	CARD9	-	protein_coding	ENSG00000187796.9	9	139268133	ENSG00000187796.9_139257441_139258853	4	6066	21365	rs61386106	G	A	0.277028	9	139246768	139246768	3.37526e-10	0.215692	0.000999001	5.47167e-06	rs11787792	A	GPSM1	0.642	HI_32-Weak_Enhancer;	HI_32-Strong_Enhancer;Islet-Weak_Enhancer;	rs61386106											CARD9
T2D	GPSM1	+	protein_coding	ENSG00000160360.7	9	139221932	ENSG00000160360.7_139252466_139254057	15	6025	26150	rs28642213	A	G	0.268616	9	139248082	139248082	4.72468e-17	0.309232	0.000999001	1.41716e-11	rs11787792	A	GPSM1	0.667	HI_32-Weak_Enhancer;	HI_32-Strong_Enhancer;Islet-Active_Promoter;	rs28642213	0.507307	0.0177998	0.235623	GPSM1	-0.050282	0.737409	0.82255	-0.151264	0.583991	0.866028	GPSM1	ENSG00000160360	G-protein signaling modulator 1 [Source:HGNC Symbol;Acc:HGNC:17858]
T2D	CAMK1D	+	protein_coding	ENSG00000183049.8	10	12391481	ENSG00000183049.8_12870768_12877545	11	7443	-82213	rs11257658	G	A	0.244718	10	12309268	12309268	1.42596e-21	0.483451	0.000999001	5.69219e-16	rs11257655	T	CDC123-CAMK1D	0.959	NKX2_2;FOXA2;Pol2;GATA-1;p300;FOXA1;NFKB;FOXA2;FOXA1;Rad21;EBF1;EBF;GATA3;HI_32-Weak_Enhancer;Islet-Weak_Enhancer;PU.1;CTCF;eGFP-GATA2;GATA-2;eGFP-JunD;HDAC2;p300;CEBPB;	NA;	rs11257658	-0.161031	0.144549	0.451452	CAMK1D	-0.141927	0.140144	0.254281	-0.348345	0.0234056	0.425926	CAMK1D	ENSG00000183049	calcium/calmodulin-dependent protein kinase ID [Source:HGNC Symbol;Acc:HGNC:19341]
T2D	CAMK1D	+	protein_coding	ENSG00000183049.8	10	12391481	ENSG00000183049.8_12870768_12877545	11	7443	-82213	rs11257658	G	A	0.244718	10	12309268	12309268	1.42596e-21	0.483451	0.000999001	5.69219e-16	rs12779790	G	CDC123-CAMK1D	0.752	NA;	NA;	rs11257658	-0.161031	0.144549	0.451452	CAMK1D	-0.141927	0.140144	0.254281	-0.348345	0.0234056	0.425926	CAMK1D	ENSG00000183049	calcium/calmodulin-dependent protein kinase ID [Source:HGNC Symbol;Acc:HGNC:19341]
T2D	TCF7L2	+	protein_coding	ENSG00000148737.11	10	114710009	ENSG00000148737.11_114925314_114927437	18	4770	48340	rs7903146	C	T	0.259524	10	114758349	114758349	1.904e-07	0.21784	0.002997	0.00517155	rs7903146	T	TCF7L2	1	Islet-Strong_Enhancer;HI_32-Strong_Enhancer;NKX2_2;MAFB;FOXA2;	Islet-Strong_Enhancer;HI_32-Strong_Enhancer;NKX2_2;MAFB;FOXA2;	rs7903146	0.00245676	0.97189	0.97189	TCF7L2	-0.0613689	0.457003	0.594123	-0.138944	0.265387	0.711206	TCF7L2	ENSG00000148737	transcription factor 7-like 2 (T-cell specific, HMG-box) [Source:HGNC Symbol;Acc:HGNC:11641]
T2D	STARD10	-	protein_coding	ENSG00000214530.3	11	72504726	ENSG00000214530.3_72470239_72470426	9	4374	71741	rs11603334	G	A	0.159535	11	72432985	72432985	2.48317e-33	0.673146	0.000999001	3.78194e-27	rs1552224	A	CENTD2	1	HI_32-Active_Promoter;PPARG;Islet-Active_Promoter;Pol2;	HI_32-Active_Promoter;PPARG;Islet-Active_Promoter;	rs11603334	0.0131803	0.88624	0.935318	STARD10	0.197079	0.00274512	0.0151737	0.00282846	0.978013	0.992868	STARD10	ENSG00000214530	StAR-related lipid transfer (START) domain containing 10 [Source:HGNC Symbol;Acc:HGNC:10666]
T2D	KLHL42	+	protein_coding	ENSG00000087448.5	12	27932953	ENSG00000087448.5_27950648_27955973	5	6141	15662	rs4931479	T	C	0.310647	12	27948615	27948615	3.38334e-12	0.155532	0.000999001	8.93309e-08	rs10842994	C	KLHDC5	0.545	HI_32-Strong_Enhancer;Islet-Weak_Enhancer;	HI_32-Strong_Enhancer;Islet-Weak_Enhancer;	rs4931479	-0.12358	0.14511	0.451452	KLHL42	-0.223531	8.61339e-05	0.00137728	0.196547	0.128346	0.61318	KLHL42	ENSG00000087448	kelch-like family member 42 [Source:HGNC Symbol;Acc:HGNC:29252]
T2D	HMG20A	+	protein_coding	ENSG00000140382.10	15	77712754	ENSG00000140382.10_77774392_77777949	11	5009	94016	rs59153558	A	G	0.299199	15	77806770	77806770	1.17577e-11	0.216352	0.000999001	1.59857e-06	rs7178572	G	HMG20A	0.91	HI_32-Weak_Enhancer;	NA;	rs59153558	-0.0508465	0.393811	0.675744	HMG20A	-0.0539462	0.166489	0.288754	0.100883	0.170294	0.64845	HMG20A	ENSG00000140382	high mobility group 20A [Source:HGNC Symbol;Acc:HGNC:5001]
T2D	HMG20A	+	protein_coding	ENSG00000140382.10	15	77712754	ENSG00000140382.10_77774392_77777949	11	5009	94016	rs59153558	A	G	0.299199	15	77806770	77806770	1.17577e-11	0.216352	0.000999001	1.59857e-06	rs7177055	A	HMG20A	0.983	NA;	NA;	rs59153558	-0.0508465	0.393811	0.675744	HMG20A	-0.0539462	0.166489	0.288754	0.100883	0.170294	0.64845	HMG20A	ENSG00000140382	high mobility group 20A [Source:HGNC Symbol;Acc:HGNC:5001]
T2D	C15orf38-AP3S2	-	protein_coding	ENSG00000250021.3	15	90456114	ENSG00000250021.3_90377540_90378875	10	5647	48995	rs2165069	C	T	0.270135	15	90407119	90407119	3.61858e-67	-0.475107	0.000999001	2.02763e-56	rs2028299	C	AP3S2	0.972	Islet-Txn_Elongation;	CTCF;Rad21;Islet-Weak_Enhancer;HI_32-Weak_Enhancer;	rs2165069	-0.571191	0.0566294	0.317124	C15orf38-AP3S2							C15orf38-AP3S2	ENSG00000250021
T2D	AP3S2	-	protein_coding	ENSG00000157823.12	15	90437574	ENSG00000157823.12_90373831_90378875	8	5652	30455	rs2165069	C	T	0.270135	15	90407119	90407119	4.19539e-63	-0.521604	0.000999001	7.14013e-54	rs2028299	C	AP3S2	0.972	Islet-Txn_Elongation;	CTCF;Rad21;Islet-Weak_Enhancer;HI_32-Weak_Enhancer;	rs2165069	-0.0544703	0.438961	0.682828	AP3S2	0.0125488	0.825069	0.887107	0.1179	0.13496	0.616454	AP3S2	ENSG00000157823	adaptor-related protein complex 3, sigma 2 subunit [Source:HGNC Symbol;Acc:HGNC:571]
T2D	POLR2A	+	protein_coding	ENSG00000181222.10	17	7387685	ENSG00000181222.10_7416340_7417933	28	5686	-434530	rs113748381	G	A	0.0194047	17	6953155	6953155	1.20271e-07	0.758264	0.004995	0.00378626	rs312457	G	SLC16A13	1	HI_32-Strong_Enhancer;Islet-Weak_Promoter;CEBPB;	NA;	rs113748381	-0.0482757	0.483493	0.712516	POLR2A	0.0338683	0.622364	0.734072	-0.00236821	0.977177	0.992847	POLR2A	ENSG00000181222	polymerase (RNA) II (DNA directed) polypeptide A, 220kDa [Source:HGNC Symbol;Acc:HGNC:9187]
